# Chronic alcohol exposure drives inflammaging and transposon derepression in hematopoietic stem progenitor cells

**DOI:** 10.64898/2025.12.25.696246

**Authors:** Ridzky A. A. Yuda, Habin Bea, Valerie Kellett, Jungwoo Kim, Fan Yang, Haruna B. Choijilsuren, Yejie Park, Yaojie Fu, Zewen Ha, Juhye Choi, Li Z. Luo, Zhaoli Sun, Bin Gao, Sangmoo Jeong, Linda M. S. Resar, Moonjung Jung

## Abstract

Chronic alcohol use can cause pancytopenia and diminished immune responses against pathogens. However, its underlying molecular mechanisms remain unclear. Furthermore, whether chronic alcohol consumption directly induces inflammation in human hematopoietic stem progenitor cells (HSPCs) or whether it affects aging hematopoiesis differently is unknown. To examine how chronic alcohol use influences HSPCs, we performed single-cell RNA-seq in murine and human HSPCs and single-cell ATAC-seq in aged murine HSPCs following alcohol exposure. In the native murine bone marrow, chronic alcohol exposure primed HSPCs to differentiate into myeloid cells and to exhibit heightened inflammation, DNA damage, and epigenetic reactivation of transposable elements (TEs) in an age-dependent manner. Alcohol-exposed aged long-term hematopoietic stem cells (LT-HSCs) displayed increased chromatin accessibility at TE-containing loci correlated with aberrant TE transcription. This transposon derepression was associated with the accumulation of dsRNAs in aged bone marrow cells, and activation of innate immune pathways, perpetuating HSC inflammaging. Furthermore, we identified two epigenetically distinct LT-HSC clusters, LT-HSC1 and LT-HSC2, with the LT-HSC2 cluster expanding in response to chronic alcohol consumption, resembling activated HSCs. In xenotransplanted human HSPCs, chronic alcohol feeding resulted in a significant myeloid bias, heightened inflammation, upregulation of double-stranded RNA (dsRNA) sensors, activation of type I interferon responses, and increased expression of endogenous retroviruses. Despite these molecular alterations, we did not observe a decrease in long-term repopulation capacity in either human or murine HSCs. This suggests that HSC function may recover following alcohol cessation. However, previous chronic alcohol exposures imprint murine HSPCs to exhibit long-term myeloid bias and reduced cell cycle entry upon bacterial LPS challenge. Our data illuminate potential interactions between alcohol and aging that can reinforce inflammaging and epigenetic dysregulation in HSPCs.

**Keypoints:**

1. Aging perpetuates alcohol-induced myeloid bias, inflammation, DNA damage, and TE upregulation in murine HSPCs
2. Prior chronic alcohol consumption does not affect long-term repopulation but causes persistent myeloid bias and inefficient stress responses after LPS challenge
3. Chronic alcohol consumption alters chromatin accessibility in TE-overlapping regions
4. Chronic alcohol consumption promotes myeloid bias, inflammation, and upregulation of endogenous retroviruses in xenotransplanted human HSPCs.

**Graphical Abstract:** 
