## Supplementary material for "Chronic alcohol exposure drives inflammaging and transposon derepression in hematopoietic stem progenitor cells": Table S2

### Sheet: YA vs. YC
pathway	pval	padj	log2err	ES	NES	size	numLeadingEdgeGenes	geneRatio
HALLMARK_TNFA_SIGNALING_VIA_NFKB	8.94317e-10	3.84556e-08	0.801216	0.685159	2.37253	53	37	0.698113
REACTOME_EUKARYOTIC_TRANSLATION_INITIATION	0.000201194	0.0245456	0.518848	-0.414004	-1.95166	57	53	0.929825
REACTOME_NONSENSE_MEDIATED_DECAY_NMD	0.000157243	0.0245456	0.518848	-0.437672	-2.023	52	49	0.942308
REACTOME_NONSENSE_MEDIATED_DECAY_NMD_INDEPENDENT_OF_THE_EXON_JUNCTION_COMPLEX_EJC	0.000159281	0.0245456	0.518848	-0.431975	-1.98238	51	48	0.941176
REACTOME_TRANSLATION	0.000483992	0.0442853	0.498493	-0.345045	-1.73935	78	76	0.974359
GOBP_CIRCULATORY_SYSTEM_DEVELOPMENT	8.66643e-06	0.0129999	0.593325	0.531693	1.94232	76	28	0.368421
GOBP_CYTOPLASMIC_TRANSLATION	1.30129e-05	0.0129999	0.593325	-0.457645	-2.16524	59	57	0.966102

### Sheet: OA vs. OC
pathway	pval	padj	log2err	ES	NES	size	numLeadingEdgeGenes	geneRatio
HALLMARK_TNFA_SIGNALING_VIA_NFKB	6.6886e-05	0.0033443	0.538434	0.549859	1.88201	61	35	0.57377
HALLMARK_E2F_TARGETS	0.000708617	0.0177154	0.477271	0.508746	1.75956	66	29	0.439394
REACTOME_CONDENSATION_OF_PROPHASE_CHROMOSOMES	3.1843e-12	2.0889e-09	0.898671	0.830738	2.46364	28	26	0.928571
REACTOME_DNA_DAMAGE_TELOMERE_STRESS_INDUCED_SENESCENCE	5.39193e-11	1.69974e-08	0.851339	0.808342	2.41837	29	25	0.862069
REACTOME_HDACS_DEACETYLATE_HISTONES	1.03643e-10	1.69974e-08	0.839089	0.770209	2.39112	35	24	0.685714
REACTOME_MITOTIC_PROPHASE	8.42218e-11	1.69974e-08	0.839089	0.731662	2.38801	47	28	0.595745
REACTOME_PRC2_METHYLATES_HISTONES_AND_DNA	4.70407e-10	6.17174e-08	0.801216	0.794886	2.39777	30	24	0.8
REACTOME_REGULATION_OF_ENDOGENOUS_RETROELEMENTS	6.78764e-10	7.42115e-08	0.801216	0.790201	2.3641	29	24	0.827586
REACTOME_RUNX1_REGULATES_GENES_INVOLVED_IN_MEGAKARYOCYTE_DIFFERENTIATION_AND_PLATELET_FUNCTION	1.25679e-09	1.17779e-07	0.788187	0.787141	2.37441	30	24	0.8
REACTOME_DEPOSITION_OF_NEW_CENPA_CONTAINING_NUCLEOSOMES_AT_THE_CENTROMERE	2.20405e-09	1.60651e-07	0.774939	0.797386	2.34848	27	22	0.814815
REACTOME_M_PHASE	1.97242e-09	1.60651e-07	0.774939	0.555898	2.09009	135	41	0.303704
REACTOME_INHIBITION_OF_DNA_RECOMBINATION_AT_TELOMERE	4.68356e-09	3.07241e-07	0.761461	0.820333	2.31285	22	20	0.909091
REACTOME_RMTS_METHYLATE_HISTONE_ARGININES	8.53436e-09	5.08958e-07	0.74774	0.770917	2.28624	28	20	0.714286
REACTOME_BASE_EXCISION_REPAIR_AP_SITE_FORMATION	1.01504e-08	5.37524e-07	0.74774	0.824554	2.30157	21	20	0.952381
REACTOME_CELLULAR_SENESCENCE	1.06521e-08	5.37524e-07	0.74774	0.665888	2.23238	55	28	0.509091
REACTOME_CELL_CYCLE	1.88409e-08	8.82831e-07	0.733762	0.498473	1.92577	185	49	0.264865
REACTOME_CHROMOSOME_MAINTENANCE	4.04137e-08	1.76743e-06	0.719513	0.707565	2.25579	40	23	0.575
REACTOME_EPIGENETIC_REGULATION_OF_GENE_EXPRESSION	5.10792e-08	2.09425e-06	0.719513	0.653101	2.18951	55	23	0.418182
REACTOME_TELOMERE_MAINTENANCE	5.46486e-08	2.10879e-06	0.719513	0.729385	2.23746	33	21	0.636364
REACTOME_BASE_EXCISION_REPAIR	1.56649e-07	5.70897e-06	0.690132	0.745408	2.23009	29	20	0.689655
REACTOME_CELL_CYCLE_CHECKPOINTS	1.90553e-07	6.57908e-06	0.690132	0.575638	2.06059	88	31	0.352273
REACTOME_TRANSCRIPTIONAL_REGULATION_BY_RUNX1	8.58791e-07	2.81684e-05	0.659444	0.577726	2.03074	76	24	0.315789
REACTOME_ANTIMICROBIAL_PEPTIDES	1.7673e-06	5.52072e-05	0.643552	0.910171	2.02231	8	5	0.625
REACTOME_HATS_ACETYLATE_HISTONES	4.41275e-06	0.00013158	0.610527	0.700563	2.11325	30	16	0.533333
REACTOME_CHROMATIN_MODIFYING_ENZYMES	5.35843e-06	0.000152832	0.610527	0.546803	1.93993	81	24	0.296296
REACTOME_ESTROGEN_DEPENDENT_GENE_EXPRESSION	1.84516e-05	0.000504343	0.57561	0.686039	2.03452	28	15	0.535714
REACTOME_NONHOMOLOGOUS_END_JOINING_NHEJ	2.46525e-05	0.000622001	0.57561	0.803937	2.04394	14	11	0.785714
REACTOME_RESOLUTION_OF_SISTER_CHROMATID_COHESION	2.43192e-05	0.000622001	0.57561	0.628326	2.00972	41	14	0.341463
REACTOME_COMPLEX_I_BIOGENESIS	5.37403e-05	0.00130013	0.557332	-0.723428	-2.34094	17	17	1
REACTOME_G2_M_DNA_DAMAGE_CHECKPOINT	5.54933e-05	0.00130013	0.557332	0.681037	1.99246	26	13	0.5
REACTOME_MITOTIC_SPINDLE_CHECKPOINT	7.60308e-05	0.00171987	0.538434	0.630324	1.96917	36	13	0.361111
REACTOME_AMPLIFICATION_OF_SIGNAL_FROM_THE_KINETOCHORES	8.18143e-05	0.00178901	0.538434	0.653562	1.98249	31	12	0.387097
REACTOME_PROCESSING_OF_DNA_DOUBLE_STRAND_BREAK_ENDS	0.000173016	0.00366124	0.518848	0.641552	1.94606	31	15	0.483871
REACTOME_DNA_REPAIR	0.000336235	0.00675475	0.498493	0.488434	1.74265	85	28	0.329412
REACTOME_PKMTS_METHYLATE_HISTONE_LYSINES	0.000339797	0.00675475	0.498493	0.662126	1.9202	25	11	0.44
REACTOME_G2_M_CHECKPOINTS	0.000386685	0.00726263	0.498493	0.549673	1.80875	50	16	0.32
REACTOME_MITOTIC_PROMETAPHASE	0.000387488	0.00726263	0.498493	0.520397	1.77112	61	15	0.245902
REACTOME_HDMS_DEMETHYLATE_HISTONES	0.000427854	0.00779645	0.498493	0.67541	1.90426	22	11	0.5
REACTOME_RHO_GTPASE_EFFECTORS	0.000517007	0.00916639	0.477271	0.486684	1.72915	82	17	0.207317
REACTOME_SIGNALING_BY_NUCLEAR_RECEPTORS	0.000733611	0.0126644	0.477271	0.518837	1.73939	55	20	0.363636
REACTOME_ESR_MEDIATED_SIGNALING	0.000813392	0.0136817	0.477271	0.556597	1.81663	47	19	0.404255
REACTOME_METALLOPROTEASE_DUBS	0.00100936	0.0165535	0.45506	0.713905	1.87406	16	9	0.5625
REACTOME_IMMUNOREGULATORY_INTERACTIONS_BETWEEN_A_LYMPHOID_AND_A_NON_LYMPHOID_CELL	0.0011125	0.0178	0.45506	0.65561	1.84843	22	8	0.363636
REACTOME_CELLULAR_RESPONSES_TO_STIMULI	0.00140765	0.0214748	0.45506	0.410957	1.56948	160	34	0.2125
REACTOME_HOMOLOGY_DIRECTED_REPAIR	0.00140338	0.0214748	0.45506	0.567519	1.80931	40	18	0.45
REACTOME_DNA_DOUBLE_STRAND_BREAK_RESPONSE	0.00150611	0.0224547	0.45506	0.615726	1.81345	27	11	0.407407
REACTOME_MITOTIC_METAPHASE_AND_ANAPHASE	0.00283382	0.0413109	0.291091	0.463259	1.63975	80	16	0.2
REACTOME_SEPARATION_OF_SISTER_CHROMATIDS	0.00291681	0.0415963	0.291091	0.480191	1.64621	64	13	0.203125
REACTOME_RHO_GTPASES_ACTIVATE_FORMINS	0.00303141	0.0423107	0.291091	0.532322	1.72087	44	12	0.272727
GOBP_CHROMOSOME_SEPARATION	4.46991e-05	0.0179161	0.557332	0.700028	2.03482	25	11	0.44
GOBP_MITOTIC_SISTER_CHROMATID_SEPARATION	2.96471e-05	0.0179161	0.57561	0.741436	2.03186	19	9	0.473684
GOBP_PROTON_MOTIVE_FORCE_DRIVEN_ATP_SYNTHESIS	1.25244e-05	0.0179161	0.593325	-0.723752	-2.4346	19	19	1
GOBP_NADH_DEHYDROGENASE_COMPLEX_ASSEMBLY	0.00022166	0.0355866	0.518848	-0.722943	-2.22869	14	14	1

### Sheet: OC vs. YC
pathway	pval	padj	log2err	ES	NES	size	numLeadingEdgeGenes	geneRatio
HALLMARK_E2F_TARGETS	7.52e-13	3.76e-11	0.921426	-0.59133	-2.93073	71	49	0.690141
HALLMARK_G2M_CHECKPOINT	4.76e-09	1.19e-07	0.761461	-0.48879	-2.47997	80	42	0.525
HALLMARK_MYC_TARGETS_V1	0.002063	0.02579	0.431708	-0.28326	-1.52916	112	95	0.848214
HALLMARK_MYOGENESIS	0.002055	0.02579	0.344521	0.493428	1.72045	54	23	0.425926
REACTOME_CELL_CYCLE	9e-11	7.81e-08	0.839089	-0.36493	-2.1162	209	74	0.354067
REACTOME_PRC2_METHYLATES_HISTONES_AND_DNA	4.29e-09	1.86e-06	0.761461	-0.77545	-2.89305	22	18	0.818182
REACTOME_CONDENSATION_OF_PROPHASE_CHROMOSOMES	1.18e-08	3.41e-06	0.74774	-0.78778	-2.8448	19	11	0.578947
REACTOME_CHROMATIN_MODIFYING_ENZYMES	2.95e-08	5.12e-06	0.733762	-0.49144	-2.46009	75	45	0.6
REACTOME_RUNX1_REGULATES_GENES_INVOLVED_IN_MEGAKARYOCYTE_DIFFERENTIATION_AND_PLATELET_FUNCTION	2.71e-08	5.12e-06	0.733762	-0.73987	-2.7993	23	11	0.478261
REACTOME_HDACS_DEACETYLATE_HISTONES	7.22e-08	1.05e-05	0.704976	-0.69684	-2.78938	28	17	0.607143
REACTOME_EPIGENETIC_REGULATION_OF_GENE_EXPRESSION	9.36e-08	1.16e-05	0.704976	-0.52816	-2.52204	58	34	0.586207
REACTOME_REGULATION_OF_ENDOGENOUS_RETROELEMENTS	1.89e-07	2.05e-05	0.690132	-0.73121	-2.728	22	11	0.5
REACTOME_MITOTIC_PROPHASE	3.92e-07	3.78e-05	0.674963	-0.59331	-2.56384	37	12	0.324324
REACTOME_M_PHASE	7.61e-07	6.61e-05	0.659444	-0.35829	-1.95796	134	41	0.30597
REACTOME_DNA_DAMAGE_TELOMERE_STRESS_INDUCED_SENESCENCE	1.97e-06	0.000147	0.627257	-0.72344	-2.63557	20	11	0.55
REACTOME_GLUCURONIDATION	2.04e-06	0.000147	0.627257	-0.89114	-2.4251	8	7	0.875
REACTOME_CELLULAR_SENESCENCE	4.48e-06	0.000299	0.610527	-0.48074	-2.24501	53	23	0.433962
REACTOME_HDMS_DEMETHYLATE_HISTONES	1.48e-05	0.000918	0.593325	-0.76264	-2.50407	14	11	0.785714
REACTOME_HATS_ACETYLATE_HISTONES	1.62e-05	0.000937	0.57561	-0.78351	-2.52244	13	8	0.615385
REACTOME_PKMTS_METHYLATE_HISTONE_LYSINES	3.47e-05	0.001884	0.557332	-0.60289	-2.37548	26	19	0.730769
REACTOME_ASPIRIN_ADME	3.91e-05	0.001997	0.557332	-0.82709	-2.3533	9	7	0.777778
REACTOME_CELL_CYCLE_CHECKPOINTS	4.52e-05	0.002182	0.557332	-0.36826	-1.89841	90	28	0.311111
REACTOME_FORMATION_OF_FIBRIN_CLOT_CLOTTING_CASCADE	7.74e-05	0.003537	0.538434	0.766186	2.01979	14	11	0.785714
REACTOME_INTRINSIC_PATHWAY_OF_FIBRIN_CLOT_FORMATION	8.54e-05	0.003708	0.538434	0.850534	1.92933	8	7	0.875
REACTOME_RMTS_METHYLATE_HISTONE_ARGININES	0.000159	0.006586	0.518848	-0.55597	-2.21083	27	16	0.592593
REACTOME_DEPOSITION_OF_NEW_CENPA_CONTAINING_NUCLEOSOMES_AT_THE_CENTROMERE	0.000219	0.008626	0.518848	-0.63334	-2.30733	20	13	0.65
REACTOME_INHIBITION_OF_DNA_RECOMBINATION_AT_TELOMERE	0.000246	0.009293	0.498493	-0.69325	-2.27623	14	7	0.5
REACTOME_TRANSCRIPTIONAL_REGULATION_BY_RUNX1	0.000511	0.018487	0.477271	-0.34998	-1.76622	78	26	0.333333
REACTOME_CHROMOSOME_MAINTENANCE	0.000545	0.018909	0.477271	-0.45677	-1.97381	37	17	0.459459
REACTOME_PROCESSING_OF_CAPPED_INTRON_CONTAINING_PRE_MRNA	0.000579	0.019341	0.477271	-0.315	-1.67029	106	87	0.820755
REACTOME_PROCESSING_OF_DNA_DOUBLE_STRAND_BREAK_ENDS	0.000894	0.028738	0.477271	-0.59026	-2.15038	20	10	0.5
REACTOME_FORMATION_OF_SENESCENCE_ASSOCIATED_HETEROCHROMATIN_FOCI_SAHF	0.000971	0.029073	0.477271	-0.81546	-2.10502	7	4	0.571429
REACTOME_HOMOLOGY_DIRECTED_REPAIR	0.000941	0.029073	0.477271	-0.50302	-2.03505	29	14	0.482759
REACTOME_ESTROGEN_DEPENDENT_GENE_EXPRESSION	0.001443	0.039934	0.45506	-0.47215	-2.01086	34	7	0.205882
REACTOME_EXTRACELLULAR_MATRIX_ORGANIZATION	0.001472	0.039934	0.45506	0.496992	1.74357	56	25	0.446429
REACTOME_MRNA_SPLICING	0.001439	0.039934	0.45506	-0.33345	-1.71042	84	70	0.833333
REACTOME_TELOMERE_MAINTENANCE	0.001585	0.041687	0.45506	-0.50452	-1.9879	26	12	0.461538
REACTOME_REGULATION_OF_TP53_ACTIVITY_THROUGH_ACETYLATION	0.001838	0.045589	0.45506	-0.64704	-2.02079	12	8	0.666667
REACTOME_RESPONSE_TO_ELEVATED_PLATELET_CYTOSOLIC_CA2	0.001835	0.045589	0.45506	0.495797	1.72649	53	22	0.415094
REACTOME_INTERLEUKIN_7_SIGNALING	0.001908	0.046011	0.45506	-0.6458	-2.01694	12	6	0.5
REACTOME_ESTABLISHMENT_OF_SISTER_CHROMATID_COHESION	0.001989	0.046658	0.431708	-0.8239	-2.00636	6	6	1
REACTOME_FCERI_MEDIATED_CA_2_MOBILIZATION	0.002109	0.048178	0.431708	-0.64928	-2.09031	13	7	0.538462
REACTOME_APOPTOSIS_INDUCED_DNA_FRAGMENTATION	0.002213	0.048728	0.431708	-0.79662	-2.05639	7	4	0.571429
REACTOME_FORMATION_OF_THE_CORNIFIED_ENVELOPE	0.002302	0.048728	0.35482	0.70984	1.80274	12	9	0.75
REACTOME_KERATINIZATION	0.002302	0.048728	0.35482	0.70984	1.80274	12	9	0.75
GOBP_CHROMATIN_REMODELING	1.85e-11	8.56e-08	0.863415	-0.38274	-2.25767	207	104	0.502415
GOBP_PROTEIN_DNA_COMPLEX_ORGANIZATION	2.15e-10	4.98e-07	0.826657	-0.32148	-1.97976	296	127	0.429054
GOBP_CHROMOSOME_ORGANIZATION	4.67e-08	7.2e-05	0.719513	-0.34218	-2.0271	192	70	0.364583
GOBP_TUBE_MORPHOGENESIS	9.98e-08	0.000115	0.704976	0.426747	1.76546	288	103	0.357639
GOBP_SISTER_CHROMATID_SEGREGATION	1.33e-07	0.000123	0.690132	-0.48868	-2.41884	69	33	0.478261
GOBP_NUCLEOSOME_ORGANIZATION	4.12e-07	0.000318	0.674963	-0.62456	-2.66219	35	22	0.628571
GOBP_CELLULAR_GLUCURONIDATION	5.91e-07	0.00039	0.659444	-0.88196	-2.5066	9	8	0.888889
GOBP_SKELETAL_SYSTEM_DEVELOPMENT	2.07e-06	0.001195	0.627257	0.458812	1.83082	164	56	0.341463
GOBP_ANIMAL_ORGAN_MORPHOGENESIS	3.51e-06	0.001269	0.627257	0.394387	1.6374	314	91	0.289809
GOBP_ANTERIOR_POSTERIOR_PATTERN_SPECIFICATION	3.26e-06	0.001269	0.627257	0.561522	2.03998	70	28	0.4
GOBP_EPITHELIUM_DEVELOPMENT	3.57e-06	0.001269	0.627257	0.387299	1.61963	365	92	0.252055
GOBP_REGULATION_OF_CHROMOSOME_SEGREGATION	2.91e-06	0.001269	0.627257	-0.56717	-2.44163	37	19	0.513514
GOBP_TUBE_DEVELOPMENT	2.6e-06	0.001269	0.627257	0.384917	1.60878	360	115	0.319444
GOBP_CHROMOSOME_SEGREGATION	4.19e-06	0.001383	0.610527	-0.33746	-1.89481	134	56	0.41791
GOBP_PATTERN_SPECIFICATION_PROCESS	4.61e-06	0.001383	0.610527	0.47914	1.86294	121	40	0.330579
GOBP_VASCULATURE_DEVELOPMENT	4.79e-06	0.001383	0.610527	0.410658	1.6876	246	86	0.349593
GOBP_NUCLEOSOME_ASSEMBLY	5.56e-06	0.001512	0.610527	-0.64725	-2.55622	25	14	0.56
GOBP_REGULATION_OF_CHROMOSOME_ORGANIZATION	7e-06	0.001799	0.610527	-0.40878	-2.12153	87	32	0.367816
GOBP_ANATOMICAL_STRUCTURE_FORMATION_INVOLVED_IN_MORPHOGENESIS	7.73e-06	0.001882	0.593325	0.376248	1.57252	361	109	0.301939
GOBP_REGULATION_OF_NUCLEAR_TRANSCRIBED_MRNA_CATABOLIC_PROCESS_DEADENYLATION_DEPENDENT_DECAY	1.33e-05	0.003065	0.593325	-0.78282	-2.47513	12	12	1
GOBP_REGULATION_OF_EPITHELIAL_CELL_PROLIFERATION	1.88e-05	0.004137	0.57561	0.462154	1.81124	131	47	0.358779
GOBP_MORPHOGENESIS_OF_AN_EPITHELIUM	2.31e-05	0.004859	0.57561	0.43637	1.74357	167	48	0.287425
GOBP_TISSUE_MORPHOGENESIS	2.46e-05	0.004951	0.57561	0.420403	1.70161	198	58	0.292929
GOBP_BLOOD_VESSEL_MORPHOGENESIS	2.66e-05	0.005126	0.57561	0.41976	1.70226	202	71	0.351485
GOBP_CHROMOSOME_CONDENSATION	3.68e-05	0.005667	0.557332	-0.69055	-2.47036	18	7	0.388889
GOBP_CIRCULATORY_SYSTEM_DEVELOPMENT	3.86e-05	0.005667	0.557332	0.370958	1.5473	346	108	0.312139
GOBP_EMBRYONIC_ORGAN_DEVELOPMENT	3.56e-05	0.005667	0.557332	0.440385	1.74714	151	53	0.350993
GOBP_MESENCHYMAL_CELL_DIFFERENTIATION	3.97e-05	0.005667	0.557332	0.501733	1.88195	88	29	0.329545
GOBP_MITOTIC_SISTER_CHROMATID_SEGREGATION	3.76e-05	0.005667	0.557332	-0.45779	-2.15237	55	24	0.436364
GOBP_NEURAL_CREST_CELL_DIFFERENTIATION	3.55e-05	0.005667	0.557332	0.61837	1.99708	34	16	0.470588
GOBP_NUCLEAR_CHROMOSOME_SEGREGATION	3.33e-05	0.005667	0.557332	-0.37022	-1.94902	95	38	0.4
GOBP_PROTEIN_DNA_COMPLEX_ASSEMBLY	4.05e-05	0.005667	0.557332	-0.41536	-2.02823	65	19	0.292308
GOBP_REGULATION_OF_EPITHELIAL_TO_MESENCHYMAL_TRANSITION	3.42e-05	0.005667	0.557332	0.611157	2.02542	39	15	0.384615
GOBP_EMBRYONIC_ORGAN_MORPHOGENESIS	4.62e-05	0.006099	0.557332	0.492642	1.85712	91	32	0.351648
GOBP_EMBRYONIC_SKELETAL_SYSTEM_DEVELOPMENT	4.61e-05	0.006099	0.557332	0.598683	1.99639	40	19	0.475
GOBP_RNA_LOCALIZATION	4.94e-05	0.006342	0.557332	-0.40544	-2.00682	69	51	0.73913
GOBP_EPITHELIAL_CELL_DIFFERENTIATION	5.13e-05	0.006378	0.557332	0.412614	1.6704	199	59	0.296482
GOBP_ESTABLISHMENT_OF_RNA_LOCALIZATION	5.24e-05	0.006378	0.557332	-0.43161	-2.0308	54	42	0.777778
GOBP_MESENCHYME_DEVELOPMENT	6.93e-05	0.00821	0.538434	0.476445	1.81306	100	32	0.32
GOBP_B_CELL_ACTIVATION	7.95e-05	0.009189	0.538434	-0.32764	-1.81063	119	52	0.436975
GOBP_DNA_RECOMBINATION	8.46e-05	0.009538	0.538434	-0.33432	-1.80783	108	46	0.425926
GOBP_ANGIOGENESIS	9.1e-05	0.010022	0.538434	0.420053	1.67916	168	58	0.345238
GOBP_EMBRYONIC_MORPHOGENESIS	0.000108	0.011062	0.538434	0.409772	1.6563	194	60	0.309278
GOBP_EMBRYONIC_SKELETAL_SYSTEM_MORPHOGENESIS	0.000107	0.011062	0.538434	0.597654	1.93017	34	16	0.470588
GOBP_REGULATION_OF_SISTER_CHROMATID_SEGREGATION	0.000105	0.011062	0.538434	-0.53756	-2.23751	31	15	0.483871
GOBP_URONIC_ACID_METABOLIC_PROCESS	0.000119	0.012005	0.538434	-0.76972	-2.36876	11	8	0.727273
GOBP_SKELETAL_SYSTEM_MORPHOGENESIS	0.000131	0.012879	0.518848	0.504538	1.84809	74	28	0.378378
GOBP_REGULATION_OF_MRNA_CATABOLIC_PROCESS	0.00015	0.014489	0.518848	-0.39921	-1.93533	63	36	0.571429
GOBP_HETEROCHROMATIN_FORMATION	0.000164	0.015218	0.518848	-0.40957	-1.9447	57	34	0.596491
GOBP_PERICYTE_CELL_DIFFERENTIATION	0.000168	0.015218	0.518848	0.900753	1.79969	5	4	0.8
GOBP_REGULATION_OF_MRNA_METABOLIC_PROCESS	0.000167	0.015218	0.518848	-0.32433	-1.77136	115	62	0.53913
GOBP_EPITHELIAL_CELL_PROLIFERATION_INVOLVED_IN_LUNG_MORPHOGENESIS	0.000178	0.015845	0.518848	0.899639	1.79747	5	2	0.4
GOBP_RESPONSE_TO_GROWTH_FACTOR	0.000188	0.01641	0.518848	0.393432	1.59755	206	50	0.242718
GOBP_MORPHOGENESIS_OF_A_BRANCHING_STRUCTURE	0.000193	0.016491	0.518848	0.494343	1.81773	76	27	0.355263
GOBP_NEGATIVE_REGULATION_OF_EPITHELIAL_CELL_PROLIFERATION	0.000225	0.018915	0.518848	0.53704	1.86257	51	19	0.372549
GOBP_AMEBOIDAL_TYPE_CELL_MIGRATION	0.000257	0.020467	0.498493	0.424511	1.68049	147	40	0.272109
GOBP_SPINDLE_ASSEMBLY	0.000253	0.020467	0.498493	-0.44288	-2.00854	45	21	0.466667
GOBP_EPITHELIAL_CELL_PROLIFERATION	0.00027	0.021166	0.498493	0.421974	1.67521	153	51	0.333333
GOBP_MESENCHYMAL_CELL_MIGRATION	0.00028	0.021565	0.498493	0.671824	1.93583	20	12	0.6
GOBP_EPIGENETIC_REGULATION_OF_GENE_EXPRESSION	0.000291	0.022088	0.498493	-0.31969	-1.74057	112	53	0.473214
GOBP_EPITHELIAL_CELL_DEVELOPMENT	0.000316	0.022324	0.498493	0.473023	1.74802	79	30	0.379747
GOBP_ESTABLISHMENT_OF_SKIN_BARRIER	0.000322	0.022324	0.498493	0.730917	1.92959	14	7	0.5
GOBP_METANEPHROS_DEVELOPMENT	0.000324	0.022324	0.498493	0.670326	1.93151	20	10	0.5
GOBP_POSITIVE_REGULATION_OF_EPIDERMIS_DEVELOPMENT	0.00032	0.022324	0.498493	0.808321	1.89386	9	7	0.777778
GOBP_SENSORY_ORGAN_MORPHOGENESIS	0.000311	0.022324	0.498493	0.486378	1.80494	82	29	0.353659
GOBP_MRNA_EXPORT_FROM_NUCLEUS	0.000358	0.024365	0.498493	-0.5304	-2.15427	28	27	0.964286
GOBP_CELL_JUNCTION_ASSEMBLY	0.000373	0.024984	0.498493	0.405658	1.61982	166	51	0.307229
GOBP_EPITHELIAL_TO_MESENCHYMAL_TRANSITION	0.00041	0.026366	0.498493	0.499412	1.793	64	17	0.265625
GOBP_NEGATIVE_REGULATION_OF_CHROMOSOME_ORGANIZATION	0.000411	0.026366	0.498493	-0.53241	-2.14288	27	12	0.444444
GOBP_PROTEIN_LOCALIZATION_TO_CHROMOSOME	0.000408	0.026366	0.498493	-0.43949	-2.02313	47	21	0.446809
GOBP_CELL_JUNCTION_ORGANIZATION	0.000425	0.026939	0.498493	0.363999	1.5018	264	74	0.280303
GOBP_ENDOTHELIAL_CELL_MIGRATION	0.000432	0.026995	0.498493	0.481491	1.77047	76	28	0.368421
GOBP_CHROMOSOME_SEPARATION	0.000451	0.027087	0.498493	-0.56534	-2.17134	23	7	0.304348
GOBP_RENAL_SYSTEM_VASCULATURE_DEVELOPMENT	0.000443	0.027087	0.498493	0.775317	1.91875	11	7	0.636364
GOBP_MORPHOGENESIS_OF_EMBRYONIC_EPITHELIUM	0.000473	0.027677	0.498493	0.517048	1.8287	58	23	0.396552
GOBP_PROTEIN_LOCALIZATION_TO_CHROMATIN	0.000469	0.027677	0.498493	-0.62635	-2.20501	17	12	0.705882
GOBP_INORGANIC_ION_TRANSMEMBRANE_TRANSPORT	0.000482	0.027868	0.498493	0.392225	1.58168	187	51	0.272727
GOBP_EPITHELIAL_TUBE_MORPHOGENESIS	0.000553	0.031569	0.477271	0.421024	1.63698	121	35	0.289256
GOBP_OSTEOBLAST_DIFFERENTIATION	0.000597	0.033657	0.477271	0.494303	1.78438	67	18	0.268657
GOBP_GLOMERULUS_DEVELOPMENT	0.000648	0.035239	0.477271	0.601544	1.86888	28	12	0.428571
GOBP_POSITIVE_REGULATION_OF_EPIDERMAL_CELL_DIFFERENTIATION	0.00064	0.035239	0.477271	0.812423	1.84339	8	6	0.75
GOBP_REGULATION_OF_COAGULATION	0.000678	0.036458	0.477271	0.622744	1.8756	24	13	0.541667
GOBP_CELLULAR_RESPONSE_TO_COPPER_ION	0.000689	0.036594	0.477271	0.860407	1.80623	6	4	0.666667
GOBP_CELL_SURFACE_RECEPTOR_PROTEIN_SERINE_THREONINE_KINASE_SIGNALING_PATHWAY	0.000725	0.037893	0.477271	0.426194	1.63615	107	19	0.17757
GOBP_DETOXIFICATION_OF_INORGANIC_COMPOUND	0.00077	0.037893	0.477271	0.858712	1.80267	6	3	0.5
GOBP_GLOMERULAR_MESANGIUM_DEVELOPMENT	0.00077	0.037893	0.477271	0.859027	1.80333	6	5	0.833333
GOBP_PROTEIN_LOCALIZATION_TO_CHROMOSOME_CENTROMERIC_REGION	0.000767	0.037893	0.477271	-0.67275	-2.17333	13	7	0.538462
GOBP_SENSORY_SYSTEM_DEVELOPMENT	0.000739	0.037893	0.477271	0.426029	1.64912	116	36	0.310345
GOBP_STEM_CELL_DEVELOPMENT	0.000759	0.037893	0.477271	0.56545	1.84578	36	15	0.416667
GOBP_NUCLEAR_TRANSCRIBED_MRNA_CATABOLIC_PROCESS_DEADENYLATION_DEPENDENT_DECAY	0.000814	0.039615	0.477271	-0.57148	-2.17376	22	16	0.727273
GOBP_CHLORIDE_TRANSMEMBRANE_TRANSPORT	0.000865	0.041136	0.477271	0.804716	1.8259	8	5	0.625
GOBP_MITOTIC_NUCLEAR_DIVISION	0.000889	0.041136	0.477271	-0.33643	-1.73693	86	33	0.383721
GOBP_REGULATION_OF_NUCLEOBASE_CONTAINING_COMPOUND_TRANSPORT	0.00089	0.041136	0.477271	-0.73983	-2.10267	9	7	0.777778
GOBP_REGULATION_OF_RNA_EXPORT_FROM_NUCLEUS	0.00089	0.041136	0.477271	-0.73983	-2.10267	9	7	0.777778
GOBP_NEGATIVE_REGULATION_OF_NUCLEAR_TRANSCRIBED_MRNA_CATABOLIC_PROCESS_DEADENYLATION_DEPENDENT_DECAY	0.0009	0.041203	0.477271	-0.78238	-2.13911	8	8	1
GOBP_NEGATIVE_REGULATION_OF_GENE_EXPRESSION_EPIGENETIC	0.000929	0.042084	0.477271	-0.36108	-1.76319	65	35	0.538462
GOBP_NEPHRON_DEVELOPMENT	0.000959	0.043051	0.477271	0.508905	1.77117	52	19	0.365385
GOBP_PREMEIOTIC_DNA_REPLICATION	0.000971	0.043159	0.477271	-0.85855	-1.953	5	5	1
GOBP_CELLULAR_RESPONSE_TO_CADMIUM_ION	0.001023	0.044517	0.45506	0.800735	1.81687	8	2	0.25
GOBP_KIDNEY_EPITHELIUM_DEVELOPMENT	0.001028	0.044517	0.45506	0.51971	1.79114	49	20	0.408163
GOBP_SENSORY_ORGAN_DEVELOPMENT	0.00103	0.044517	0.45506	0.390809	1.56561	174	49	0.281609
GOBP_REGULATION_OF_ENDOTHELIAL_CELL_MIGRATION	0.001072	0.045874	0.45506	0.487439	1.73268	60	22	0.366667
GOBP_COMPLEMENT_ACTIVATION	0.001083	0.045927	0.45506	0.730515	1.84576	12	8	0.666667
GOBP_CRD_MEDIATED_MRNA_STABILIZATION	0.001095	0.045939	0.45506	-0.78228	-2.03885	7	7	1
GOBP_NEGATIVE_REGULATION_OF_VASOCONSTRICTION	0.001103	0.045939	0.45506	-0.85563	-1.94636	5	5	1
GOBP_ENDOLYSOSOMAL_TOLL_LIKE_RECEPTOR_SIGNALING_PATHWAY	0.001152	0.047138	0.45506	-0.69939	-2.15233	11	7	0.636364
GOBP_POTASSIUM_ION_TRANSMEMBRANE_TRANSPORT	0.001149	0.047138	0.45506	0.570598	1.82096	32	16	0.5
GOBP_POSITIVE_REGULATION_OF_MRNA_CATABOLIC_PROCESS	0.001172	0.047513	0.45506	-0.45336	-1.93756	36	23	0.638889
