## Supplementary material for "Chronic alcohol exposure drives inflammaging and transposon derepression in hematopoietic stem progenitor cells": Table S3

### Sheet: YA vs. YC
Transposable elements	p_val	avg_log2FC	pct.1	pct.2	p_val_adj
IAPEz-int;LTR/ERVK	4.49564e-51	0.889339	1	1	1.41986e-46
B2-Mm1a;SINE/B2	5.62189e-42	-0.282966	1	1	1.77556e-37
B1-Mus1;SINE/Alu	8.76133e-39	-0.209842	1	1	2.76709e-34
B1-Mus2;SINE/Alu	4.36605e-34	-0.191904	1	1	1.37893e-29
B1-Mm; SINE/Alu	3.8723e-30	-0.198774	1	1	1.22299e-25
MLT1O;LTR/ERVL-MaLR	1.66835e-24	1.66536	0.601	0.268	5.26916e-20
B2-Mm1t;SINE/B2	1.40661e-22	-0.182572	1	1	4.44249e-18
B2-Mm2;SINE/B2	7.68279e-21	-0.126432	1	1	2.42646e-16
L1MdF-I;LINE/L1	4.89909e-18	-0.374465	0.997	1	1.54728e-13
BLACKJACK;DNA/hAT-Blackjack	7.93386e-13	1.28731	0.478	0.248	2.50575e-08
B1-Mur3;SINE/Alu	1.11066e-12	-0.141652	1	1	3.50778e-08
MLTR31C-MM;LTR/ERVK	2.04614e-12	1.48044	0.389	0.177	6.46231e-08
MLT-int;LTR/ERVL-MaLR	9.62383e-12	0.868231	0.583	0.341	3.03949e-07
L1MdA-I;LINE/L1	2.68421e-11	-0.356858	0.99	1	8.47753e-07
MTC-int;LTR/ERVL-MaLR	3.10475e-10	-0.31828	1	1	9.80574e-06
IAPLTR1-Mm;LTR/ERVK	6.23474e-10	0.580074	0.813	0.698	1.96912e-05
B1-Mur4;SINE/Alu	1.78088e-09	-0.118347	1	1	5.62455e-05
RLTR4-Mm"; transcript-id "LTR/ERV1"	7.96283e-08	0.321131	1	0.995	0.0025149
MurERV4-int;LTR/ERVK	1.52441e-07	-0.386667	0.857	0.952	0.00481456
MER33;DNA/hAT-Charlie	1.94505e-07	0.410827	0.936	0.891	0.00614305
MLTR18A-MM;LTR/ERVK	2.35768e-07	0.624412	0.621	0.445	0.00744625
Charlie15b; DNA/hAT-Charlie	4.40837e-07	0.892148	0.402	0.243	0.0139229
RLTR34B-MM; LTR/ERVK	4.42385e-07	0.855001	0.468	0.305	0.0139718
MTEa; LTR/ERVL-MaLR	8.15713e-07	0.203812	1	1	0.0257627
MARNA;DNA/TcMar-Mariner	1.51512e-06	0.895973	0.442	0.305	0.0478519

### Sheet: OA vs. OC
Transposable elements	p_val	avg_log2FC	pct.1	pct.2	p_val_adj
B1-Mus2;SINE/Alu	4.006e-82	0.253114	1	1	1.2652e-77
B1-Mm;SINE/Alu	2.8195e-81	0.272413	1	1	8.9048e-77
FordPrefect;DNA/hAT-Tip100	7.4851e-78	-0.761565	0.999	1	2.364e-73
MTC-int;LTR/ERVL-MaLR	2.8918e-60	-0.646998	0.997	1	9.1332e-56
B2-Mm1a;SINE/B2	2.3992e-50	0.221589	1	1	7.5773e-46
B1-Mus1;SINE/Alu	4.9917e-40	0.193652	1	1	1.5765e-35
IAPEz-int;LTR/ERVK	1.1857e-38	0.501096	1	1	3.7447e-34
PB1D7;SINE/Alu	5.6805e-36	0.20681	1	1	1.7941e-31
B2-Mm2;SINE/B2	1.1911e-30	0.1517	1	1	3.7619e-26
UCON35;DNA	8.3912e-25	1.22197	0.406	0.192	2.6502e-20
IAPLTR1-Mm;LTR/ERVK	1.9804e-22	0.461489	0.93	0.835	6.2546e-18
MMTV-int;LTR/ERVK	3.1155e-21	1.82366	0.426	0.231	9.8396e-17
IAPLTR2a;LTR/ERVK	4.7919e-21	1.08591	0.444	0.25	1.5134e-16
B2-Mm1t;SINE/B2	1.0206e-17	0.122039	1	1	3.2234e-13
PB1D9;SINE/Alu	1.5027e-15	0.122992	1	1	4.7459e-11
AmnL2-1;LINE/L2	1.3924e-14	-0.609157	0.618	0.704	4.3978e-10
B1-Mur4;SINE/Alu	4.868e-14	0.121373	1	1	1.5375e-09
MLT2B2;LTR/ERVL	9.146e-14	0.837072	0.588	0.458	2.8886e-09
Tigger19b;DNA/TcMar-Tigger	4.6935e-13	0.250963	0.995	0.989	1.4824e-08
RMER15;LTR/ERVL	6.8634e-13	-0.222211	0.994	0.998	2.1677e-08
RLTR25B;LTR/ERVK	1.2661e-12	0.264384	0.967	0.942	3.9986e-08
ERVB7-2-LTR-MM;LTR/ERVK	1.4257e-12	0.656446	0.431	0.276	4.5027e-08
LTR88c;LTR/Gypsy	2.161e-12	0.826115	0.339	0.196	6.8251e-08
MIRb;SINE/MIR	3.5114e-12	-0.132619	1	1	1.109e-07
MT2B;LTR/ERVL	9.6464e-12	0.168625	1	1	3.0466e-07
RLTR28;LTR/ERVL	1.8059e-11	0.41239	0.764	0.617	5.7036e-07
IAPLTR2-Mm;LTR/ERVK	7.699e-11	0.324538	0.944	0.888	2.4316e-06
LTR75-1;LTR/ERV1	2.1139e-10	1.44621	0.147	0.057	6.6764e-06
L1MdA-III;LINE/L1	2.2397e-10	-0.206762	0.991	0.996	7.0738e-06
ORR1C2;LTR/ERVL-MaLR	8.513e-10	-0.185673	0.998	0.999	2.6887e-05
RLTR4-MM-int;LTR	8.7553e-10	0.376929	0.99	0.99	2.7652e-05
L1MA5A;LINE/L1	8.8059e-10	0.378958	0.772	0.673	2.7812e-05
MTA-Mm;LTR/ERVL-MaLR	2.2323e-09	-0.15905	0.999	0.999	7.0504e-05
L1MA10;LINE/L1	2.8966e-09	0.488153	0.542	0.41	9.1483e-05
hAT-1-Mam;DNA/hAT-Tag1	8.3371e-09	0.503166	0.454	0.322	0.00026331
MLTR31E-MM;LTR/ERVK	9.6611e-09	0.804601	0.269	0.161	0.00030513
MLTR31C-MM;LTR/ERVK	1.3474e-08	0.983939	0.233	0.134	0.00042554
AmnSINE1;SINE/5S-Deu-L2	6.3621e-08	0.446909	0.513	0.392	0.00200935
ORR1A1;LTR/ERVL-MaLR	7.6728e-08	-0.226781	0.95	0.95	0.00242329
RLTR6-Mm;LTR/ERV1	1.4407e-07	0.718442	0.38	0.268	0.00455014
RLTR17B-Mm;LTR/ERVK	3.1161e-07	-0.118555	1	1	0.00984165
RLTR3-Mm;LTR/ERVK	3.75e-07	0.814212	0.218	0.128	0.0118437
MER20;DNA/hAT-Charlie	3.9084e-07	-0.17844	0.969	0.975	0.012344
RMER4A;LTR/ERVK	4.9211e-07	-0.191733	0.97	0.967	0.0155422
X24-LINE;LINE/L2	6.2878e-07	0.732111	0.263	0.169	0.0198589
Lx10;LINE/L1	6.4393e-07	-0.176036	0.97	0.983	0.0203374
MTC;LTR/ERVL-MaLR	7.6037e-07	-0.102544	1	1	0.0240148
RLTR44;LTR/ERVK	1.0547e-06	-0.174366	0.838	0.904	0.0333111
