## Supplementary material for "Chronic alcohol exposure drives inflammaging and transposon derepression in hematopoietic stem progenitor cells": Table S5

### Sheet: goBP_hsc1_total.peaks_control
id	description	genome_fraction	observed_region_hits	fold_enrichment	p_value	p_adjust	mean_tss_dist	observed_gene_hits	gene_set_size	fold_enrichment_hyper	p_value_hyper	p_adjust_hyper
GO:0006204	IMP catabolic process	0.000220498	9	12.8516	5.89917e-08	2.0479e-06	46759	6	8	3.65849	0.00141011	0.00864145
GO:0006457	protein folding	0.00694115	51	2.31344	8.36285e-08	2.80901e-06	36070	47	180	1.2737	0.0403748	0.101533
GO:0019886	antigen processing and presentation of exogenous peptide antigen via MHC class II	0.000432464	10	7.28064	1.88226e-06	5.10759e-05	45733	9	21	2.09057	0.0168417	0.0554607
GO:2001186	negative regulation of CD8-positive, alpha-beta T cell activation	0.000343772	9	8.24312	2.26605e-06	6.0695e-05	74602	4	7	2.78742	0.0362678	0.0934362
GO:0016480	negative regulation of transcription by RNA polymerase III	0.000133205	6	14.1824	5.52623e-06	0.000129585	9444	3	5	2.92679	0.0618111	0.134252
GO:0000301	retrograde transport, vesicle recycling within Golgi	0.000688051	11	5.03375	1.84177e-05	0.000374011	107330	5	10	2.439	0.0361759	0.0934362
GO:0021548	pons development	0.00125382	15	3.76683	1.86095e-05	0.000376676	179438	9	15	2.92679	0.000944631	0.00629146
GO:0046836	glycolipid transport	0.000100481	5	15.6677	2.11056e-05	0.000421704	5866	4	5	3.90239	0.00737538	0.0301736
GO:1905098	negative regulation of guanyl-nucleotide exchange factor activity	0.000354362	8	7.10824	2.3479e-05	0.0004588	49018	4	5	3.90239	0.00737538	0.0301736
GO:0050882	voluntary musculoskeletal movement	0.00051454	9	5.50736	5.28455e-05	0.000892343	61592	5	9	2.70999	0.0216999	0.0649445
GO:0072014	proximal tubule development	0.000528242	9	5.3645	6.44246e-05	0.00105909	63036	5	11	2.21727	0.05536	0.125964
GO:0071801	regulation of podosome assembly	0.000770315	10	4.08744	0.000232412	0.00303624	49134	7	16	2.13412	0.0302089	0.0834746
GO:0021578	hindbrain maturation	0.000501182	8	5.02591	0.000250279	0.0032133	165030	4	7	2.78742	0.0362678	0.0934362
GO:0006003	fructose 2,6-bisphosphate metabolic process	0.00026966	6	7.00575	0.000263688	0.0033304	120956	2	6	1.626	0.356934	0.446275
GO:0034498	early endosome to Golgi transport	0.000650642	9	4.35532	0.000298516	0.00366596	89641	6	13	2.25138	0.0335879	0.089886
GO:0051030	snRNA transport	0.000181362	5	8.68046	0.00032727	0.00392598	44992	4	6	3.25199	0.0185296	0.0588666
GO:0034616	response to laminar fluid shear stress	0.00128655	13	3.18152	0.000330075	0.00394132	75535	7	11	3.10418	0.00228126	0.0122734
GO:0071332	cellular response to fructose stimulus	0.000188251	5	8.3628	0.00038732	0.00438399	44368	3	5	2.92679	0.0618111	0.134252
GO:0140459	response to Gram-positive bacterium	0.000548824	8	4.58962	0.000453788	0.0049645	104404	5	5	4.87799	0.00036139	0.0028071
GO:0072718	response to cisplatin	0.000422204	7	5.2203	0.000481997	0.00520285	72900	4	5	3.90239	0.00737538	0.0301736
GO:0032469	endoplasmic reticulum calcium ion homeostasis	0.00247137	19	2.42067	0.000510961	0.00540905	140618	11	28	1.91635	0.0177219	0.0576211
GO:1990456	mitochondrion-endoplasmic reticulum membrane tethering	0.0005711	8	4.4106	0.000586734	0.00601644	93533	5	10	2.439	0.0361759	0.0934362
GO:0060397	growth hormone receptor signaling pathway via JAK-STAT	0.000325247	6	5.80841	0.000699931	0.00689282	41296	4	8	2.439	0.0609499	0.134252
GO:0140105	interleukin-10-mediated signaling pathway	0.000328226	6	5.7557	0.000733441	0.00714358	34266	4	6	3.25199	0.0185296	0.0588666
GO:0014841	skeletal muscle satellite cell proliferation	0.00198237	16	2.54129	0.00082732	0.00776581	77142	10	19	2.56736	0.00191506	0.010792
GO:0140271	hexose import across plasma membrane	0.000228492	5	6.88999	0.000918999	0.0083857	50234	3	5	2.92679	0.0618111	0.134252
GO:0071640	regulation of macrophage inflammatory protein 1 alpha production	0.000240307	5	6.55123	0.0011468	0.0101513	31946	4	6	3.25199	0.0185296	0.0588666
GO:1904747	positive regulation of apoptotic process involved in development	0.000247064	5	6.37207	0.00129449	0.0111104	22156	4	7	2.78742	0.0362678	0.0934362
GO:0045792	negative regulation of cell size	0.000648627	8	3.88342	0.00131276	0.0112327	53366	6	14	2.09057	0.0488176	0.115917
GO:0009649	entrainment of circadian clock	0.00256138	18	2.21267	0.00187564	0.0145873	149300	12	27	2.168	0.00425518	0.0203397
GO:0090385	phagosome-lysosome fusion	0.000400469	6	4.71739	0.00199709	0.0152643	39129	5	12	2.0325	0.0793304	0.16
GO:0060211	regulation of nuclear-transcribed mRNA poly(A) tail shortening	0.00103485	10	3.04259	0.00211878	0.0159396	47975	8	15	2.6016	0.00496214	0.0227227
GO:1903444	negative regulation of brown fat cell differentiation	0.000288829	5	5.45065	0.00253721	0.0182868	67672	3	5	2.92679	0.0618111	0.134252
GO:0036112	medium-chain fatty-acyl-CoA metabolic process	0.000300474	5	5.23942	0.00300011	0.0208632	45617	3	5	2.92679	0.0618111	0.134252
GO:0060232	delamination	0.000440834	6	4.28544	0.00319335	0.0219751	18696	5	8	3.04874	0.0115858	0.0419657
GO:0046501	protoporphyrinogen IX metabolic process	0.000308712	5	5.0996	0.00336243	0.0228217	42138	4	11	1.77381	0.172336	0.268597
GO:0010831	positive regulation of myotube differentiation	0.000934767	9	3.03151	0.00353882	0.0236542	60975	6	15	1.9512	0.0676553	0.142609
GO:0001731	formation of translation preinitiation complex	0.000450611	6	4.19246	0.00354972	0.0236542	47224	5	10	2.439	0.0361759	0.0934362
GO:0051220	cytoplasmic sequestering of protein	0.000764552	8	3.2946	0.00356272	0.0236778	53432	8	17	2.29553	0.0126737	0.0447164
GO:0048822	enucleate erythrocyte development	0.00061396	7	3.58986	0.00394757	0.0255789	238641	4	8	2.439	0.0609499	0.134252
GO:2000828	regulation of parathyroid hormone secretion	0.000324041	5	4.85836	0.00411854	0.0263607	53344	4	5	3.90239	0.00737538	0.0301736
GO:0042436	indole-containing compound catabolic process	0.000794277	8	3.1713	0.00445781	0.0280373	141361	2	10	0.975598	0.639168	0.691347
GO:0043320	natural killer cell degranulation	0.000334849	5	4.70155	0.00471975	0.0292408	43348	5	10	2.439	0.0361759	0.0934362
GO:0051791	medium-chain fatty acid metabolic process	0.000804047	8	3.13276	0.00478683	0.0294605	25037	7	26	1.31331	0.274106	0.369106
GO:0038203	TORC2 signaling	0.00118672	10	2.6532	0.00546021	0.0322833	78527	7	15	2.2764	0.0205612	0.0632825
GO:2000646	positive regulation of receptor catabolic process	0.000352915	5	4.46086	0.00585975	0.0342106	63938	3	10	1.4634	0.337339	0.429203
GO:1904428	negative regulation of tubulin deacetylation	0.00050159	6	3.76636	0.00590372	0.0343178	89949	4	7	2.78742	0.0362678	0.0934362
GO:0060126	somatotropin secreting cell differentiation	0.000356458	5	4.41652	0.00610411	0.0353503	32140	3	5	2.92679	0.0618111	0.134252
GO:0014028	notochord formation	0.000360682	5	4.36481	0.00640465	0.0365795	24182	4	5	3.90239	0.00737538	0.0301736
GO:0009437	carnitine metabolic process	0.000519177	6	3.63877	0.00693185	0.0386853	28120	5	12	2.0325	0.0793304	0.16
GO:2001033	negative regulation of double-strand break repair via nonhomologous end joining	0.000369191	5	4.2642	0.00704141	0.0391021	141540	2	7	1.39371	0.437023	0.519843
GO:0043622	cortical microtubule organization	0.000528677	6	3.57339	0.00753808	0.0410531	45394	4	7	2.78742	0.0362678	0.0934362
GO:1903898	negative regulation of PERK-mediated unfolded protein response	0.000377207	5	4.17359	0.00768043	0.041393	117199	2	6	1.626	0.356934	0.446275
GO:0002553	histamine secretion by mast cell	0.000532235	6	3.5495	0.00777468	0.041677	40728	6	11	2.66072	0.0131549	0.0454896
GO:0071281	cellular response to iron ion	0.000533242	6	3.5428	0.00784263	0.0419442	41677	4	10	1.9512	0.129799	0.221586
GO:0006361	transcription initiation at RNA polymerase I promoter	0.000379177	5	4.1519	0.00784345	0.0419442	23131	5	11	2.21727	0.05536	0.125964
GO:0000076	DNA replication checkpoint signaling	0.000705205	7	3.12537	0.00815398	0.0433437	50360	4	18	1.084	0.520425	0.591643
GO:0060137	maternal process involved in parturition	0.00126592	10	2.48722	0.00836487	0.0441251	138193	4	9	2.168	0.0923499	0.176736
GO:0002051	osteoblast fate commitment	0.000386428	5	4.07399	0.00846416	0.0444601	57627	4	6	3.25199	0.0185296	0.0588666
GO:0098728	germline stem cell asymmetric division	0.000388098	5	4.05647	0.00861169	0.0448195	87942	3	5	2.92679	0.0618111	0.134252
GO:0060482	lobar bronchus development	0.00072161	7	3.05432	0.00916749	0.0468522	307208	3	7	2.09057	0.156711	0.251499
GO:0099527	postsynapse to nucleus signaling pathway	0.00149612	11	2.31498	0.00966874	0.0487675	18034	10	16	3.04874	0.000304802	0.0024564

### Sheet: goBP_hsc1_total.peaks_alcohol
id	description	genome_fraction	observed_region_hits	fold_enrichment	p_value	p_adjust	mean_tss_dist	observed_gene_hits	gene_set_size	fold_enrichment_hyper	p_value_hyper	p_adjust_hyper
GO:0046090	deoxyadenosine metabolic process	0.000235481	6	15.8752	2.90731e-06	0.000107181	48446	3	6	4.21236	0.0253152	0.0661945
GO:2000048	negative regulation of cell-cell adhesion mediated by cadherin	0.000678778	7	6.42532	0.000139082	0.00273605	71656	6	9	5.61648	0.000169615	0.00131046
GO:0090324	negative regulation of oxidative phosphorylation	0.000522052	6	7.16081	0.000234072	0.00416701	211966	3	8	3.15927	0.0591036	0.123207
GO:0000255	allantoin metabolic process	0.00077373	7	5.63681	0.000305226	0.00515909	55517	4	13	2.59222	0.0587752	0.122851
GO:0007028	cytoplasm organization	0.00160669	10	3.87786	0.000347226	0.00567301	214847	6	17	2.97343	0.0107678	0.0350346
GO:0022027	interkinetic nuclear migration	0.000792337	7	5.50444	0.000351379	0.00567664	55589	4	10	3.36989	0.0230409	0.0626103
GO:1902075	cellular response to salt	0.000585025	6	6.39002	0.000425839	0.00664593	65817	5	8	5.26545	0.000963483	0.00562472
GO:0016188	synaptic vesicle maturation	0.00137105	9	4.08992	0.000464344	0.00705864	38388	7	29	2.03355	0.0489783	0.106835
GO:1990961	xenobiotic detoxification by transmembrane export across the plasma membrane	0.000623335	6	5.99729	0.00059175	0.00863107	19968	4	11	3.06353	0.032868	0.0818117
GO:0032922	circadian regulation of gene expression	0.00785641	26	2.06193	0.000596182	0.00864188	163500	18	70	2.16635	0.00108105	0.00617255
GO:0050872	white fat cell differentiation	0.00350468	15	2.66666	0.000729095	0.010137	177652	10	23	3.66292	0.000143818	0.00115696
GO:0030311	poly-N-acetyllactosamine biosynthetic process	0.000429661	5	7.25051	0.000731795	0.010137	88472	4	8	4.21236	0.00933407	0.031298
GO:0072049	comma-shaped body morphogenesis	0.00117479	8	4.24282	0.000748186	0.0102427	95786	4	7	4.81412	0.00514878	0.0204814
GO:1904729	regulation of intestinal lipid absorption	0.000442503	5	7.0401	0.000833739	0.0112171	15092	5	14	3.00883	0.0186787	0.0534557
GO:0009155	purine deoxyribonucleotide catabolic process	0.000924153	7	4.71932	0.000861396	0.0113082	55517	4	15	2.24659	0.092806	0.170533
GO:0034377	plasma lipoprotein particle assembly	0.00070013	6	5.33946	0.00107173	0.0131184	21798	5	21	2.00588	0.0946898	0.172335
GO:0032287	peripheral nervous system myelin maintenance	0.000487831	5	6.38595	0.00127949	0.0148649	123060	2	9	1.87216	0.290517	0.385436
GO:0033344	cholesterol efflux	0.00375873	15	2.48643	0.00144033	0.0162889	28333	14	67	1.76039	0.0239862	0.064803
GO:0071243	cellular response to arsenic-containing substance	0.00131335	8	3.7952	0.00150675	0.0167567	86325	6	19	2.66044	0.0191846	0.0543035
GO:0060948	cardiac vascular smooth muscle cell development	0.000511653	5	6.08863	0.00157415	0.0171646	40296	3	5	5.05483	0.0138754	0.0427117
GO:0045602	negative regulation of endothelial cell differentiation	0.00134804	8	3.69752	0.00176932	0.0187845	47308	6	11	4.5953	0.000754497	0.00466652
GO:0060315	negative regulation of ryanodine-sensitive calcium-release channel activity	0.000538219	5	5.7881	0.00195841	0.0199768	86217	3	8	3.15927	0.0591036	0.123207
GO:0032196	transposition	0.00177034	9	3.16746	0.00264986	0.0250639	112451	7	33	1.78706	0.0887004	0.165787
GO:2000369	regulation of clathrin-dependent endocytosis	0.00177684	9	3.15586	0.00271409	0.0255681	49202	7	19	3.10384	0.00453445	0.0188001
GO:1901642	nucleoside transmembrane transport	0.000592881	5	5.25445	0.0029581	0.0270687	93067	3	9	2.80824	0.081037	0.155053
GO:0042634	regulation of hair cycle	0.00330333	13	2.45198	0.00324232	0.0286695	121248	12	32	3.15927	0.000174168	0.00133244
GO:0051176	positive regulation of sulfur metabolic process	0.000887146	6	4.21387	0.00345454	0.0296567	92450	5	7	6.01765	0.000400614	0.00271837
GO:0010917	negative regulation of mitochondrial membrane potential	0.000892625	6	4.18801	0.00355847	0.030128	58022	5	14	3.00883	0.0186787	0.0534557
GO:0072497	mesenchymal stem cell differentiation	0.00260173	11	2.63424	0.00384913	0.0317282	323114	9	12	6.31854	7.24891e-07	1.07403e-05
GO:0042532	negative regulation of tyrosine phosphorylation of STAT protein	0.000636225	5	4.89648	0.00397884	0.0321817	62200	4	13	2.59222	0.0587752	0.122851
GO:0071803	positive regulation of podosome assembly	0.000637479	5	4.88685	0.00401168	0.0322173	104998	3	12	2.10618	0.162776	0.25317
GO:0010573	vascular endothelial growth factor production	0.004227	15	2.21098	0.00425765	0.0333349	140032	9	40	1.89556	0.0415876	0.0964882
GO:0006977	DNA damage response, signal transduction by p53 class mediator resulting in cell cycle arrest	0.000652334	5	4.77556	0.00441542	0.0341138	48923	3	14	1.8053	0.226476	0.323083
GO:0042796	snRNA transcription by RNA polymerase III	0.000937359	6	3.98814	0.00449594	0.0343954	169034	4	9	3.74432	0.0152367	0.0452653
GO:0060354	negative regulation of cell adhesion molecule production	0.000657053	5	4.74127	0.00454948	0.0347483	56386	5	6	7.02059	0.000126958	0.00104467
GO:2000659	regulation of interleukin-1-mediated signaling pathway	0.000943241	6	3.96327	0.00463151	0.0350319	83806	4	8	4.21236	0.00933407	0.031298
GO:1901836	regulation of transcription of nucleolar large rRNA by RNA polymerase I	0.000947031	6	3.94741	0.00472045	0.0355324	92624	5	15	2.80824	0.0253354	0.0661945
GO:0002232	leukocyte chemotaxis involved in inflammatory response	0.00066998	5	4.64979	0.00493159	0.0367724	65737	5	8	5.26545	0.000963483	0.00562472
GO:2000392	regulation of lamellipodium morphogenesis	0.0009661	6	3.86949	0.00518709	0.0380062	112334	3	10	2.52741	0.105893	0.188409
GO:0034616	response to laminar fluid shear stress	0.00128655	7	3.38996	0.00533231	0.0386468	98791	5	11	3.82942	0.00584355	0.0224996
GO:2000015	regulation of determination of dorsal identity	0.000684079	5	4.55395	0.00537369	0.0388266	111994	3	6	4.21236	0.0253152	0.0661945
GO:0071514	genomic imprinting	0.00200729	9	2.79355	0.00590436	0.0416328	118829	7	25	2.35892	0.0229122	0.0626103
GO:0018345	protein palmitoylation	0.00167497	8	2.97583	0.00641048	0.0436883	68617	8	27	2.49621	0.010819	0.0350794
GO:0010517	regulation of phospholipase activity	0.00206466	9	2.71593	0.00702747	0.0464726	74182	8	23	2.93034	0.00367969	0.0158203
GO:0060211	regulation of nuclear-transcribed mRNA poly(A) tail shortening	0.00103485	6	3.61244	0.00715192	0.047096	149913	5	15	2.80824	0.0253354	0.0661945
GO:0033031	positive regulation of neutrophil apoptotic process	0.000746543	5	4.17292	0.00767201	0.0496824	56583	4	5	6.73977	0.000896486	0.00533157

### Sheet: goBP_hsc2_total.peaks_control
id	description	genome_fraction	observed_region_hits	fold_enrichment	p_value	p_adjust	mean_tss_dist	observed_gene_hits	gene_set_size	fold_enrichment_hyper	p_value_hyper	p_adjust_hyper
GO:0071801	regulation of podosome assembly	0.000770315	17	6.29281	4.68767e-09	1.34271e-07	30797	11	16	3.17961	6.96915e-05	0.000531398
GO:0051665	membrane raft localization	0.000357135	10	7.9842	8.34916e-07	1.53215e-05	41316	5	6	3.85407	0.00232103	0.0102969
GO:0043101	purine-containing compound salvage	0.00113458	17	4.27245	1.0324e-06	1.83327e-05	78484	8	22	1.68178	0.0828074	0.154368
GO:0002296	T-helper 1 cell lineage commitment	0.0001604	7	12.4439	2.15502e-06	3.49687e-05	53104	3	5	2.77493	0.0711133	0.138748
GO:0043923	positive regulation by host of viral transcription	0.00105059	15	4.07119	7.63889e-06	0.000108693	55014	11	17	2.99257	0.000158748	0.00107382
GO:0051014	actin filament severing	0.000889555	13	4.16711	2.37666e-05	0.000292116	39490	8	17	2.17642	0.0174474	0.050336
GO:1901097	negative regulation of autophagosome maturation	0.000101299	5	14.0744	3.50304e-05	0.000407739	20373	3	5	2.77493	0.0711133	0.138748
GO:0016188	synaptic vesicle maturation	0.00137105	16	3.3276	4.33156e-05	0.000487801	72194	10	29	1.59479	0.0774117	0.146422
GO:0031100	animal organ regeneration	0.00533561	38	2.03078	5.60019e-05	0.000605814	82028	23	75	1.4183	0.0426994	0.0972431
GO:0038027	apolipoprotein A-I-mediated signaling pathway	0.000279948	7	7.12991	7.40188e-05	0.000771576	23766	3	5	2.77493	0.0711133	0.138748
GO:0034616	response to laminar fluid shear stress	0.00128655	15	3.32451	7.47046e-05	0.000776268	87310	6	11	2.52267	0.017105	0.0498178
GO:1904683	regulation of metalloendopeptidase activity	0.000386317	8	5.90487	8.47856e-05	0.000861987	80551	5	5	4.62489	0.000471769	0.00269793
GO:0062100	positive regulation of programmed necrotic cell death	0.00020019	6	8.54619	9.11703e-05	0.000911427	15696	5	8	2.89055	0.0146259	0.0442404
GO:0000727	double-strand break repair via break-induced replication	0.000758918	11	4.13297	0.000105171	0.00103105	187512	3	12	1.15622	0.498431	0.575375
GO:0071472	cellular response to salt stress	0.0010566	13	3.5083	0.000130804	0.00124348	154802	7	15	2.15828	0.027211	0.06951
GO:0030948	negative regulation of vascular endothelial growth factor receptor signaling pathway	0.000649596	10	4.38956	0.000132386	0.0012513	139580	4	12	1.54163	0.250124	0.342874
GO:0051599	response to hydrostatic pressure	0.000227718	6	7.51308	0.000182058	0.00161644	15468	3	6	2.31244	0.119779	0.200687
GO:0072144	glomerular mesangial cell development	0.000145471	5	9.80074	0.000188323	0.00165865	28679	2	5	1.84996	0.296231	0.390471
GO:1901838	positive regulation of transcription of nucleolar large rRNA by RNA polymerase I	0.000687158	10	4.14961	0.000206611	0.00178395	92481	6	10	2.77493	0.00949846	0.0319754
GO:0050651	dermatan sulfate proteoglycan biosynthetic process	0.000235969	6	7.25036	0.000219973	0.00188206	26672	4	5	3.69991	0.00903	0.0308077
GO:1903903	regulation of establishment of T cell polarity	0.000446227	8	5.11209	0.000223729	0.00191171	49390	4	6	3.08326	0.0224479	0.0608349
GO:0002931	response to ischemia	0.00452118	32	2.01819	0.000228364	0.00194416	81730	22	65	1.56535	0.0154786	0.0462882
GO:0051013	microtubule severing	0.00071399	10	3.99367	0.000278772	0.00228143	143804	4	9	2.05551	0.108539	0.187876
GO:0060375	regulation of mast cell differentiation	0.000163522	5	8.71882	0.000320875	0.00257168	29071	4	5	3.69991	0.00903	0.0308077
GO:0033141	positive regulation of peptidyl-serine phosphorylation of STAT protein	0.000484577	8	4.70752	0.000384954	0.00302634	46826	5	5	4.62489	0.000471769	0.00269793
GO:1903898	negative regulation of PERK-mediated unfolded protein response	0.000377207	7	5.29154	0.000445369	0.00341173	110948	4	6	3.08326	0.0224479	0.0608349
GO:1990922	hepatic stellate cell proliferation	0.000498586	8	4.57525	0.000463346	0.00352079	67107	3	6	2.31244	0.119779	0.200687
GO:0071316	cellular response to nicotine	0.000394295	7	5.06222	0.000576959	0.00420001	62958	6	10	2.77493	0.00949846	0.0319754
GO:0060468	prevention of polyspermy	0.000286569	6	5.97017	0.000607865	0.00439585	32493	3	8	1.73433	0.239792	0.334976
GO:0032782	bile acid secretion	0.00053085	8	4.29717	0.000693678	0.00487268	27913	8	17	2.17642	0.0174474	0.050336
GO:0006560	proline metabolic process	0.000302314	6	5.65923	0.000799961	0.00545254	87750	4	10	1.84996	0.151099	0.237802
GO:0003162	atrioventricular node development	0.000417768	7	4.77779	0.000806125	0.00548065	115817	4	6	3.08326	0.0224479	0.0608349
GO:0023041	neuronal signal transduction	0.00030392	6	5.62933	0.000821911	0.005565	95852	3	5	2.77493	0.0711133	0.138748
GO:1990544	mitochondrial ATP transmembrane transport	0.000312309	6	5.47811	0.000944218	0.00619572	37835	3	7	1.98209	0.176999	0.266591
GO:0019886	antigen processing and presentation of exogenous peptide antigen via MHC class II	0.000432464	7	4.61543	0.000982664	0.00635933	41092	6	21	1.3214	0.292819	0.387679
GO:0000076	DNA replication checkpoint signaling	0.000705205	9	3.63908	0.00105359	0.00673237	101079	8	18	2.05551	0.0255623	0.0677683
GO:0060232	delamination	0.000440834	7	4.5278	0.00109599	0.00695608	49556	5	8	2.89055	0.0146259	0.0442404
GO:1905598	negative regulation of low-density lipoprotein receptor activity	0.000217751	5	6.54748	0.00114992	0.00724945	18019	2	5	1.84996	0.296231	0.390471
GO:0140367	antibacterial innate immune response	0.000328536	6	5.20754	0.00122004	0.00761139	58772	4	9	2.05551	0.108539	0.187876
GO:0006621	protein retention in ER lumen	0.000228023	5	6.25253	0.00140603	0.00846705	40309	3	7	1.98209	0.176999	0.266591
GO:0006369	termination of RNA polymerase II transcription	0.000463369	7	4.3076	0.00145257	0.00866803	75110	5	8	2.89055	0.0146259	0.0442404
GO:0014735	regulation of muscle atrophy	0.000344445	6	4.96702	0.00154644	0.00909703	55754	3	5	2.77493	0.0711133	0.138748
GO:0050820	positive regulation of coagulation	0.00265787	20	2.14566	0.00155779	0.00915497	102655	12	31	1.79028	0.0230373	0.0620227
GO:0044727	epigenetic programing of male pronucleus	0.000345065	6	4.95809	0.00156039	0.00916206	88916	2	5	1.84996	0.296231	0.390471
GO:0033572	transferrin transport	0.000488774	7	4.0837	0.00195654	0.0110168	150165	4	10	1.84996	0.151099	0.237802
GO:0071072	negative regulation of phospholipid biosynthetic process	0.000251824	5	5.66157	0.00215808	0.0118875	36716	3	5	2.77493	0.0711133	0.138748
GO:0060319	primitive erythrocyte differentiation	0.000371651	6	4.60342	0.0022534	0.0123198	80775	5	8	2.89055	0.0146259	0.0442404
GO:1904178	negative regulation of adipose tissue development	0.000501964	7	3.9764	0.00226658	0.0123713	120164	3	5	2.77493	0.0711133	0.138748
GO:0071355	cellular response to interleukin-9	0.000379514	6	4.50804	0.00249694	0.013266	55127	6	8	3.46867	0.00189686	0.0087636
GO:0009437	carnitine metabolic process	0.000519177	7	3.84456	0.0027266	0.0141887	24004	7	12	2.69785	0.0061725	0.022858
GO:0034214	protein hexamerization	0.000386966	6	4.42122	0.00274553	0.0142759	23438	4	9	2.05551	0.108539	0.187876
GO:0090324	negative regulation of oxidative phosphorylation	0.000522052	7	3.82339	0.00280993	0.0145305	106285	3	8	1.73433	0.239792	0.334976
GO:1903444	negative regulation of brown fat cell differentiation	0.000288829	5	4.93621	0.00385494	0.0188821	92579	3	5	2.77493	0.0711133	0.138748
GO:0038001	paracrine signaling	0.00070347	8	3.24271	0.003914	0.0191287	84230	2	7	1.3214	0.467441	0.54669
GO:0106074	aminoacyl-tRNA metabolism involved in translational fidelity	0.000559925	7	3.56478	0.00409963	0.0199471	36419	4	12	1.54163	0.250124	0.342874
GO:1905671	regulation of lysosome organization	0.000560373	7	3.56193	0.00411716	0.0200176	47512	6	13	2.13456	0.0427298	0.0972431
GO:0072718	response to cisplatin	0.000422204	6	4.05222	0.00417912	0.0202441	37474	3	5	2.77493	0.0711133	0.138748
GO:1900152	negative regulation of nuclear-transcribed mRNA catabolic process, deadenylation-dependent decay	0.000579752	7	3.44286	0.00493176	0.0231413	21842	4	12	1.54163	0.250124	0.342874
GO:0034382	chylomicron remnant clearance	0.000307669	5	4.63394	0.00501182	0.0234678	140179	2	9	1.02775	0.611298	0.672999
GO:0071076	RNA 3' uridylation	0.000309455	5	4.6072	0.00513293	0.0237536	28820	2	5	1.84996	0.296231	0.390471
GO:0032717	negative regulation of interleukin-8 production	0.00123952	11	2.53048	0.00518676	0.0238953	46168	6	14	1.98209	0.0614461	0.126968
GO:0034975	protein folding in endoplasmic reticulum	0.000314851	5	4.52824	0.00551134	0.0249888	46702	3	6	2.31244	0.119779	0.200687
GO:0036089	cleavage furrow formation	0.000453699	6	3.77092	0.00587178	0.0263152	77370	4	7	2.64279	0.0434849	0.0972431
GO:0060397	growth hormone receptor signaling pathway via JAK-STAT	0.000325247	5	4.3835	0.00629514	0.027783	49380	5	8	2.89055	0.0146259	0.0442404
GO:0002906	negative regulation of mature B cell apoptotic process	0.000332084	5	4.29325	0.00685132	0.0295997	47441	3	5	2.77493	0.0711133	0.138748
GO:0060290	transdifferentiation	0.001851	14	2.15669	0.00697088	0.0299766	111289	7	12	2.69785	0.0061725	0.022858
GO:0070947	neutrophil-mediated killing of fungus	0.000342391	5	4.16401	0.00775326	0.032472	151956	3	5	2.77493	0.0711133	0.138748
GO:0071871	response to epinephrine	0.00189011	14	2.11205	0.00826357	0.0340465	179617	7	12	2.69785	0.0061725	0.022858
GO:0032930	positive regulation of superoxide anion generation	0.00151908	12	2.2525	0.00867982	0.0353416	31640	11	27	1.88421	0.0194289	0.05456
GO:1904124	microglial cell migration	0.000354022	5	4.02721	0.00886649	0.0358358	50505	4	8	2.31244	0.0723438	0.138748
GO:0030220	platelet formation	0.00152783	12	2.23961	0.00905021	0.036422	61936	10	24	1.92704	0.0214803	0.05921
GO:0032511	late endosome to vacuole transport via multivesicular body sorting pathway	0.000508974	6	3.36139	0.00997139	0.039172	74779	5	16	1.44528	0.252679	0.342874
GO:1903412	response to bile acid	0.000375828	5	3.79355	0.0112418	0.0426863	20637	4	7	2.64279	0.0434849	0.0972431
GO:0032196	transposition	0.00177034	13	2.09388	0.0113628	0.0430221	59137	8	33	1.12118	0.423314	0.508996
GO:0044351	macropinocytosis	0.000540577	6	3.16488	0.0130644	0.0479758	23255	4	11	1.68178	0.198757	0.29098
GO:1903935	response to sodium arsenite	0.000542817	6	3.15183	0.0133063	0.0486742	143738	3	8	1.73433	0.239792	0.334976

### Sheet: goBP_hsc2_total.peaks_alcohol
id	description	genome_fraction	observed_region_hits	fold_enrichment	p_value	p_adjust	mean_tss_dist	observed_gene_hits	gene_set_size	fold_enrichment_hyper	p_value_hyper	p_adjust_hyper
GO:0031343	positive regulation of cell killing	0.00637205	40	2.32842	1.64726e-06	3.16095e-05	123868	28	108	1.42389	0.0288741	0.0775501
GO:0043306	positive regulation of mast cell degranulation	0.000957506	12	4.64857	1.69316e-05	0.000264634	62914	8	23	1.91031	0.0442261	0.104864
GO:0090385	phagosome-lysosome fusion	0.000400469	8	7.40971	1.75091e-05	0.000272277	51538	4	12	1.83071	0.160034	0.25632
GO:0002082	regulation of oxidative phosphorylation	0.00196273	17	3.21269	3.87992e-05	0.000545284	206112	10	25	2.19685	0.00897594	0.0328478
GO:0045618	positive regulation of keratinocyte differentiation	0.00105586	12	4.21554	4.3074e-05	0.000594202	62462	8	15	2.92914	0.00227313	0.0114171
GO:0007028	cytoplasm organization	0.00160669	15	3.46289	4.75748e-05	0.000650297	122190	9	17	2.9076	0.00128556	0.0071068
GO:0044314	protein K27-linked ubiquitination	0.000392621	7	6.61309	0.000117186	0.0013976	47242	5	11	2.49642	0.0349022	0.0884672
GO:0006983	ER overload response	0.00100035	11	4.07868	0.000117519	0.00139878	112691	4	13	1.68989	0.199651	0.302152
GO:0032966	negative regulation of collagen biosynthetic process	0.00118807	12	3.74643	0.000128665	0.00151376	80465	10	18	3.05118	0.000413302	0.00280217
GO:0060545	positive regulation of necroptotic process	0.000180215	5	10.291	0.00015041	0.00171852	44538	1	6	0.915355	0.700637	0.762813
GO:0070564	positive regulation of vitamin D receptor signaling pathway	0.000557351	8	5.32404	0.000170388	0.00190058	197590	3	6	2.74607	0.0780796	0.156867
GO:0002906	negative regulation of mature B cell apoptotic process	0.000332084	6	6.70167	0.000332858	0.00331034	51184	5	5	5.49213	0.000199686	0.0015038
GO:1903332	regulation of protein folding	0.000470736	7	5.5157	0.000348387	0.00342689	43887	4	11	1.99714	0.123711	0.21204
GO:0043697	cell dedifferentiation	0.00113834	11	3.58429	0.000349157	0.00342689	79247	7	9	4.27166	0.000168222	0.00130798
GO:0039536	negative regulation of RIG-I signaling pathway	0.000224804	5	8.24985	0.000411622	0.00391172	84722	2	8	1.37303	0.442993	0.540053
GO:0002430	complement receptor mediated signaling pathway	0.000501695	7	5.17533	0.000506623	0.00470256	34897	4	15	1.46457	0.28564	0.392231
GO:0010752	regulation of cGMP-mediated signaling	0.00139515	12	3.19036	0.000535753	0.0049423	107866	5	15	1.83071	0.121166	0.21045
GO:0038171	cannabinoid signaling pathway	0.000508134	7	5.10976	0.000545766	0.00499618	28602	5	7	3.92295	0.00302131	0.0143674
GO:0051001	negative regulation of nitric-oxide synthase activity	0.000246348	5	7.52837	0.000620259	0.00551622	55732	4	6	3.66142	0.0120356	0.0410349
GO:0048570	notochord morphogenesis	0.00184245	14	2.81846	0.000646615	0.00572675	139292	8	13	3.37977	0.000643255	0.00410135
GO:0071355	cellular response to interleukin-9	0.000379514	6	5.86413	0.000666043	0.00585551	123110	3	8	2.05955	0.165001	0.261546
GO:0071072	negative regulation of phospholipid biosynthetic process	0.000251824	5	7.36466	0.000684021	0.00596104	45798	2	5	2.19685	0.226471	0.329819
GO:0002183	cytoplasmic translational initiation	0.00189258	14	2.7438	0.000833275	0.00700676	42972	11	45	1.34252	0.183634	0.283178
GO:0060332	positive regulation of response to type II interferon	0.00026953	5	6.88087	0.000924004	0.00760937	47267	4	8	2.74607	0.0412611	0.100215
GO:0060374	mast cell differentiation	0.000912419	9	3.65871	0.00101384	0.00826562	144588	3	7	2.35377	0.118598	0.207981
GO:0030951	establishment or maintenance of microtubule cytoskeleton polarity	0.000417585	6	5.3295	0.0010846	0.0087278	165016	2	5	2.19685	0.226471	0.329819
GO:0032988	protein-RNA complex disassembly	0.000282018	5	6.57619	0.00112742	0.00899981	33443	4	9	2.44095	0.0637822	0.136283
GO:0090281	negative regulation of calcium ion import	0.00134584	11	3.03165	0.00133904	0.0104477	113389	8	15	2.92914	0.00227313	0.0114171
GO:0006360	transcription by RNA polymerase I	0.00323664	19	2.1774	0.00170224	0.0127871	60747	16	71	1.23766	0.210453	0.314053
GO:2000303	regulation of ceramide biosynthetic process	0.000460232	6	4.83564	0.00176575	0.013116	29293	4	14	1.56918	0.24178	0.345849
GO:1990349	gap junction-mediated intercellular transport	0.000325619	5	5.69561	0.00210216	0.0151269	129465	3	7	2.35377	0.118598	0.207981
GO:0018894	dibenzo-p-dioxin metabolic process	0.000333733	5	5.55713	0.00233555	0.0162215	52372	3	5	3.29528	0.0450576	0.105747
GO:1900825	regulation of membrane depolarization during cardiac muscle cell action potential	0.000489896	6	4.54284	0.00240284	0.016631	172444	3	5	3.29528	0.0450576	0.105747
GO:1990922	hepatic stellate cell proliferation	0.000498586	6	4.46367	0.00261858	0.0177385	27317	3	6	2.74607	0.0780796	0.156867
GO:1905165	regulation of lysosomal protein catabolic process	0.000342836	5	5.40959	0.00261915	0.0177385	19562	4	9	2.44095	0.0637822	0.136283
GO:0021578	hindbrain maturation	0.000501182	6	4.44055	0.00268576	0.0181281	163299	3	7	2.35377	0.118598	0.207981
GO:2000564	regulation of CD8-positive, alpha-beta T cell proliferation	0.000511058	6	4.35473	0.00295319	0.0196017	30358	3	9	1.83071	0.21561	0.31873
GO:0061966	establishment of left/right asymmetry	0.000355528	5	5.21646	0.00305517	0.0201224	133505	2	7	1.56918	0.373495	0.47806
GO:0015816	glycine transport	0.0012914	10	2.87222	0.00317347	0.0207419	44728	7	18	2.13583	0.0323305	0.0853076
GO:1905065	positive regulation of vascular associated smooth muscle cell differentiation	0.000529091	6	4.20631	0.00349215	0.0222184	136696	2	6	1.83071	0.300667	0.405518
GO:0015862	uridine transmembrane transport	0.000367628	5	5.04478	0.00351735	0.0223244	34827	3	7	2.35377	0.118598	0.207981
GO:0071281	cellular response to iron ion	0.000533242	6	4.17356	0.00362591	0.0229232	38737	3	10	1.64764	0.268835	0.373525
GO:0071211	protein targeting to vacuole involved in autophagy	0.000371107	5	4.99748	0.00365903	0.0231083	30970	4	8	2.74607	0.0412611	0.100215
GO:0032604	granulocyte macrophage colony-stimulating factor production	0.00199514	13	2.41685	0.00367678	0.0231471	282102	8	17	2.58453	0.00608242	0.0249579
GO:0070828	heterochromatin organization	0.00111434	9	2.99574	0.00381503	0.0237428	146479	6	13	2.53483	0.0193332	0.0580481
GO:0044854	plasma membrane raft assembly	0.000547214	6	4.067	0.00410416	0.02515	46654	4	9	2.44095	0.0637822	0.136283
GO:1902623	negative regulation of neutrophil migration	0.000734821	7	3.53343	0.00429335	0.0258595	112160	4	5	4.3937	0.00468955	0.0202717
GO:0006855	xenobiotic transmembrane transport	0.000931831	8	3.18444	0.00434826	0.0261175	117057	4	13	1.68989	0.199651	0.302152
GO:0007309	oocyte axis specification	0.000392757	5	4.72201	0.00463405	0.0272535	130319	4	8	2.74607	0.0412611	0.100215
GO:1900449	regulation of glutamate receptor signaling pathway	0.00039349	5	4.71321	0.00466999	0.0273015	123003	3	8	2.05955	0.165001	0.261546
GO:0060346	bone trabecula formation	0.00139653	10	2.65602	0.00541613	0.0302767	91782	7	14	2.74607	0.00682418	0.0269563
GO:0051904	pigment granule transport	0.000974335	8	3.04552	0.00563197	0.0309629	134355	6	17	1.9384	0.0727379	0.149035
GO:0036072	direct ossification	0.000978303	8	3.03317	0.00576507	0.0314922	230304	3	7	2.35377	0.118598	0.207981
GO:0031622	positive regulation of fever generation	0.000996122	8	2.97891	0.0063926	0.0341061	35360	6	9	3.66142	0.00183897	0.00968332
GO:1904612	response to 2,3,7,8-tetrachlorodibenzodioxine	0.000610311	6	3.64653	0.0068607	0.0360307	86395	3	6	2.74607	0.0780796	0.156867
GO:0045448	mitotic cell cycle, embryonic	0.000612462	6	3.63373	0.00697352	0.0362477	110959	2	5	2.19685	0.226471	0.329819
GO:0060232	delamination	0.000440834	5	4.20703	0.00743452	0.0380585	17313	3	8	2.05955	0.165001	0.261546
GO:2000035	regulation of stem cell division	0.00147538	10	2.51407	0.00779261	0.039404	103788	7	15	2.56299	0.0108064	0.0378063
GO:2001286	regulation of caveolin-mediated endocytosis	0.00045625	5	4.06488	0.00853787	0.0418985	171990	2	7	1.56918	0.373495	0.47806
GO:0090336	positive regulation of brown fat cell differentiation	0.00198035	12	2.2476	0.00880295	0.0428134	166889	7	17	2.26147	0.0233439	0.0665524
GO:0055093	response to hyperoxia	0.00127866	9	2.61076	0.00896825	0.0433357	72996	7	16	2.40281	0.0162362	0.0508401
GO:0060463	lung lobe morphogenesis	0.00174587	11	2.33701	0.00905204	0.0434949	202703	7	9	4.27166	0.000168222	0.00130798
GO:1903119	protein localization to actin cytoskeleton	0.000473105	5	3.92006	0.00986837	0.0461938	65041	3	5	3.29528	0.0450576	0.105747
