## Supplementary material for "Chronic alcohol exposure drives inflammaging and transposon derepression in hematopoietic stem progenitor cells": Table S6

### Sheet: goBP_hsc1_te_controll
id	description	genome_fraction	observed_region_hits	fold_enrichment	p_value	p_adjust	mean_tss_dist	observed_gene_hits	gene_set_size	fold_enrichment_hyper	p_value_hyper	p_adjust_hyper
GO:0006204	IMP catabolic process	0.000220498	9	21.4825	7.39159e-10	3.43504e-08	51260	4	8	5.05897	0.0048034	0.0346881
GO:0071211	protein targeting to vacuole involved in autophagy	0.000371107	10	14.1823	4.32763e-09	1.60892e-07	18723	3	8	3.79423	0.0369142	0.124072
GO:0000301	retrograde transport, vesicle recycling within Golgi	0.000688051	12	9.17925	1.52074e-08	5.15717e-07	52419	4	10	4.04717	0.0122596	0.0632386
GO:0007175	negative regulation of epidermal growth factor-activated receptor activity	0.000566763	11	10.215	2.06612e-08	6.77769e-07	39586	4	12	3.37265	0.0246176	0.098296
GO:0032459	regulation of protein oligomerization	9.25872e-05	6	34.1073	3.51467e-08	1.06266e-06	10482	2	6	3.37265	0.111954	0.227397
GO:0060143	positive regulation of syncytium formation by plasma membrane fusion	0.0019541	17	4.57877	3.99172e-07	9.10657e-06	76586	9	27	3.37265	0.000793393	0.00875173
GO:0050882	voluntary musculoskeletal movement	0.00051454	9	9.20598	9.22376e-07	1.92892e-05	123485	3	9	3.37265	0.0513845	0.148388
GO:0010042	response to manganese ion	0.000753382	10	6.98604	2.68216e-06	4.76426e-05	28645	4	17	2.38069	0.0797637	0.188837
GO:0072656	maintenance of protein location in mitochondrion	0.000202463	6	15.5974	3.21791e-06	5.50085e-05	58899	2	5	4.04717	0.0797459	0.188837
GO:0001731	formation of translation preinitiation complex	0.000450611	8	9.34404	3.31858e-06	5.64609e-05	54997	3	10	3.03538	0.0681523	0.173736
GO:0140271	hexose import across plasma membrane	0.000228492	6	13.8206	6.37538e-06	9.66708e-05	76989	3	5	6.07076	0.00827041	0.0497712
GO:1905098	negative regulation of guanyl-nucleotide exchange factor activity	0.000354362	7	10.3967	6.86194e-06	0.000103114	16119	3	5	6.07076	0.00827041	0.0497712
GO:0043416	regulation of skeletal muscle tissue regeneration	0.00036013	7	10.2302	7.61061e-06	0.000113683	60752	3	9	3.37265	0.0513845	0.148388
GO:0051792	medium-chain fatty acid biosynthetic process	0.00024562	6	12.8568	9.56947e-06	0.000138413	16896	2	6	3.37265	0.111954	0.227397
GO:0034616	response to laminar fluid shear stress	0.00128655	12	4.90908	9.89794e-06	0.000142343	127922	5	11	4.59906	0.002602	0.0222149
GO:0007270	neuron-neuron synaptic transmission	0.00151754	13	4.50869	1.0462e-05	0.00014833	185213	4	11	3.67925	0.0177783	0.0803278
GO:0002553	histamine secretion by mast cell	0.000532235	8	7.91104	1.09743e-05	0.000153855	52346	4	11	3.67925	0.0177783	0.0803278
GO:0060696	regulation of phospholipid catabolic process	0.000252075	6	12.5276	1.10654e-05	0.000154699	17644	2	8	2.52948	0.183411	0.304915
GO:1901463	regulation of tetrapyrrole biosynthetic process	0.000255267	6	12.3709	1.18722e-05	0.000163699	45362	2	6	3.37265	0.111954	0.227397
GO:0051013	microtubule severing	0.00071399	9	6.63433	1.25764e-05	0.000172461	174866	3	9	3.37265	0.0513845	0.148388
GO:1904294	positive regulation of ERAD pathway	0.00110819	11	5.22425	1.30498e-05	0.000177499	38953	4	20	2.02359	0.128701	0.247396
GO:0000255	allantoin metabolic process	0.00077373	9	6.12209	2.3446e-05	0.000295667	51260	4	13	3.11321	0.0328365	0.116535
GO:0019886	antigen processing and presentation of exogenous peptide antigen via MHC class II	0.000432464	7	8.51911	2.43433e-05	0.000303278	22008	6	21	2.89084	0.0136317	0.0684173
GO:0046094	deoxyinosine metabolic process	0.000176378	5	14.9201	2.65486e-05	0.000322633	72241	2	5	4.04717	0.0797459	0.188837
GO:1903147	negative regulation of autophagy of mitochondrion	0.000444728	7	8.28418	2.90185e-05	0.000344312	5287	2	9	2.24843	0.221133	0.344572
GO:0035166	post-embryonic hemopoiesis	0.000996862	10	5.27973	2.92008e-05	0.000345658	40172	4	7	5.78168	0.0026051	0.0222149
GO:0140507	granzyme-mediated programmed cell death signaling pathway	0.000453534	7	8.12333	3.28114e-05	0.000378576	25021	3	11	2.75944	0.0870426	0.198756
GO:0051894	positive regulation of focal adhesion assembly	0.00279229	17	3.20432	3.96416e-05	0.00044411	111039	7	30	2.36085	0.0242917	0.098296
GO:0035771	interleukin-4-mediated signaling pathway	0.000861612	9	5.49765	5.32821e-05	0.000558294	33668	4	11	3.67925	0.0177783	0.0803278
GO:0071941	nitrogen cycle metabolic process	0.00133213	11	4.34604	6.74723e-05	0.000673248	50817	5	16	3.16186	0.0161774	0.0768161
GO:0000022	mitotic spindle elongation	0.000512574	7	7.18767	7.01683e-05	0.000690538	20786	4	10	4.04717	0.0122596	0.0632386
GO:1903901	negative regulation of viral life cycle	0.00134041	11	4.31918	7.12237e-05	0.000698793	36820	4	37	1.09383	0.504113	0.588953
GO:0140495	migracytosis	0.000527125	7	6.98925	8.33534e-05	0.000793375	43968	2	8	2.52948	0.183411	0.304915
GO:0046007	negative regulation of activated T cell proliferation	0.00092696	9	5.11008	9.22196e-05	0.00086514	56000	4	15	2.69812	0.0535133	0.150382
GO:0034112	positive regulation of homotypic cell-cell adhesion	0.00163142	12	3.87134	9.47345e-05	0.000887075	40612	5	17	2.97586	0.0210917	0.0902465
GO:0061909	autophagosome-lysosome fusion	0.00116555	10	4.51561	0.000104853	0.000956834	215061	5	13	3.89151	0.00612485	0.0408697
GO:0045345	positive regulation of MHC class I biosynthetic process	0.000246525	5	10.6747	0.000126904	0.00111188	54079	2	5	4.04717	0.0797459	0.188837
GO:0046985	positive regulation of hemoglobin biosynthetic process	0.000572897	7	6.43084	0.00013856	0.00120735	21995	2	5	4.04717	0.0797459	0.188837
GO:0072752	cellular response to rapamycin	0.000417131	6	7.57052	0.000174343	0.00145112	91198	2	5	4.04717	0.0797459	0.188837
GO:0061668	mitochondrial ribosome assembly	0.000270489	5	9.72895	0.000194396	0.00158132	2888	1	12	0.843161	0.713251	0.760043
GO:1900736	regulation of phospholipase C-activating G protein-coupled receptor signaling pathway	0.000433312	6	7.2878	0.000213472	0.00170066	50110	2	6	3.37265	0.111954	0.227397
GO:0090161	Golgi ribbon formation	0.000626434	7	5.88124	0.000237333	0.00186705	87027	3	11	2.75944	0.0870426	0.198756
GO:0045348	positive regulation of MHC class II biosynthetic process	0.00131105	10	4.01447	0.000266083	0.00206091	88534	5	12	4.21581	0.00409979	0.0313194
GO:0045792	negative regulation of cell size	0.000648627	7	5.68002	0.000292089	0.00222492	107708	3	14	2.16813	0.154325	0.273502
GO:0036112	medium-chain fatty-acyl-CoA metabolic process	0.000300474	5	8.75811	0.000313816	0.00237922	62401	2	5	4.04717	0.0797459	0.188837
GO:0006012	galactose metabolic process	0.000469522	6	6.72577	0.000326097	0.00243694	56730	2	13	1.55661	0.372964	0.474278
GO:0072236	metanephric loop of Henle development	0.000661	7	5.57369	0.000326757	0.00243694	27071	2	6	3.37265	0.111954	0.227397
GO:1901490	regulation of lymphangiogenesis	0.00110645	9	4.28114	0.000336135	0.00249565	27735	3	7	4.33626	0.0248727	0.098296
GO:0071257	cellular response to electrical stimulus	0.000882512	8	4.77107	0.000351177	0.00259199	123418	3	14	2.16813	0.154325	0.273502
GO:0070988	demethylation	0.000676785	7	5.4437	0.000375687	0.00274465	64495	3	20	1.51769	0.316413	0.42979
GO:1900864	mitochondrial RNA modification	0.000315884	5	8.33084	0.000393428	0.0028386	3044	2	8	2.52948	0.183411	0.304915
GO:0046677	response to antibiotic	0.00440145	20	2.39155	0.000423673	0.00299438	46004	9	44	2.06958	0.0260453	0.101028
GO:0032682	negative regulation of chemokine production	0.00193316	12	3.26708	0.000433879	0.00303292	31800	7	34	2.0831	0.0454958	0.139064
GO:2000405	negative regulation of T cell migration	0.00049816	6	6.33911	0.00044441	0.00307664	17718	3	7	4.33626	0.0248727	0.098296
GO:0060397	growth hormone receptor signaling pathway via JAK-STAT	0.000325247	5	8.09101	0.000448712	0.00310205	48414	2	8	2.52948	0.183411	0.304915
GO:0061181	regulation of chondrocyte development	0.000920918	8	4.5721	0.000463507	0.00317373	248478	3	7	4.33626	0.0248727	0.098296
GO:1903976	negative regulation of glial cell migration	0.000336489	5	7.82071	0.000522591	0.00349718	66853	2	8	2.52948	0.183411	0.304915
GO:2001186	negative regulation of CD8-positive, alpha-beta T cell activation	0.000343772	5	7.65502	0.000575104	0.00377313	47890	2	7	2.89084	0.146787	0.268246
GO:2000035	regulation of stem cell division	0.00147538	10	3.56733	0.000657679	0.00422109	239106	4	15	2.69812	0.0535133	0.150382
GO:0035279	miRNA-mediated gene silencing by mRNA destabilization	0.000355086	5	7.4111	0.000664402	0.00425879	62618	2	6	3.37265	0.111954	0.227397
GO:0014028	notochord formation	0.000360682	5	7.29612	0.000712215	0.00446826	15390	3	5	6.07076	0.00827041	0.0497712
GO:0034397	telomere localization	0.000551118	6	5.72998	0.00074886	0.00461736	48127	2	15	1.34906	0.444769	0.539072
GO:1905671	regulation of lysosome organization	0.000560373	6	5.63535	0.000815455	0.00496695	29114	3	13	2.33491	0.130355	0.247729
GO:0015855	pyrimidine nucleobase transport	0.000374208	5	7.0324	0.000838372	0.00508187	27825	3	6	5.05897	0.0153294	0.0743018
GO:0050687	negative regulation of defense response to virus	0.000783554	7	4.70192	0.000880931	0.00525106	15055	3	19	1.59757	0.288256	0.404122
GO:1903897	regulation of PERK-mediated unfolded protein response	0.000573208	6	5.50916	0.000915269	0.00543007	100688	2	10	2.02359	0.259378	0.380669
GO:0031269	pseudopodium assembly	0.00107687	8	3.90998	0.00125411	0.00695512	50580	3	14	2.16813	0.154325	0.273502
GO:1903278	positive regulation of sodium ion export across plasma membrane	0.000428204	5	6.14563	0.00151285	0.00813882	29603	2	10	2.02359	0.259378	0.380669
GO:0030948	negative regulation of vascular endothelial growth factor receptor signaling pathway	0.000649596	6	4.86132	0.0017174	0.00900694	74210	3	12	2.52948	0.107851	0.224794
GO:0097264	self proteolysis	0.00171183	10	3.07458	0.0019581	0.0100181	56491	4	15	2.69812	0.0535133	0.150382
GO:0006855	xenobiotic transmembrane transport	0.000931831	7	3.95373	0.00233243	0.0115791	29548	3	13	2.33491	0.130355	0.247729
GO:0007042	lysosomal lumen acidification	0.000710403	6	4.44521	0.00266833	0.0128342	15083	4	15	2.69812	0.0535133	0.150382
GO:0034354	'de novo' NAD biosynthetic process from tryptophan	0.000733634	6	4.30445	0.00311993	0.014366	120937	1	6	1.68632	0.464459	0.555822
GO:0007341	penetration of zona pellucida	0.00051084	5	5.15148	0.00321784	0.0147762	68065	1	13	0.778303	0.741608	0.782124
GO:0008156	negative regulation of DNA replication	0.000996514	7	3.6971	0.00336218	0.0152748	34260	3	21	1.44542	0.344608	0.450061
GO:0097006	regulation of plasma lipoprotein particle levels	0.00391264	16	2.15227	0.00416948	0.0181026	36538	8	70	1.15634	0.388297	0.490141
GO:0046596	regulation of viral entry into host cell	0.00223376	11	2.59181	0.00434188	0.018684	37748	4	53	0.763618	0.781897	0.814855
GO:0042436	indole-containing compound catabolic process	0.000794277	6	3.97581	0.00456624	0.0194055	120937	1	10	1.01179	0.646864	0.705478
GO:0000394	RNA splicing, via endonucleolytic cleavage and ligation	0.000566314	5	4.64685	0.00494736	0.0206579	22083	2	11	1.83962	0.297675	0.411953
GO:0051770	positive regulation of nitric-oxide synthase biosynthetic process	0.00239733	11	2.41497	0.00718813	0.0278804	85355	7	21	3.37265	0.00304406	0.0251694
GO:0071360	cellular response to exogenous dsRNA	0.000629462	5	4.18068	0.00761886	0.0291234	76877	2	17	1.19035	0.511741	0.595233
GO:0070633	transepithelial transport	0.00321595	13	2.12755	0.0100217	0.0357739	123396	9	38	2.39635	0.0102228	0.056883
GO:0002913	positive regulation of lymphocyte anergy	0.000960281	6	3.28851	0.0109892	0.0381118	25095	2	6	3.37265	0.111954	0.227397

### Sheet: goBP_hsc1_te_alcohol
id	description	genome_fraction	observed_region_hits	fold_enrichment	p_value	p_adjust	mean_tss_dist	observed_gene_hits	gene_set_size	fold_enrichment_hyper	p_value_hyper	p_adjust_hyper
GO:0046856	phosphatidylinositol dephosphorylation	0.00218278	15	7.19577	6.13548e-09	4.61539e-07	94920	7	29	4.34441	0.000851097	0.00719528
GO:1901838	positive regulation of transcription of nucleolar large rRNA by RNA polymerase I	0.000687158	9	13.7146	3.3417e-08	1.8114e-06	145324	2	10	3.59965	0.103213	0.185672
GO:0007028	cytoplasm organization	0.00160669	12	7.82069	8.23399e-08	3.65669e-06	185459	5	17	5.2936	0.00185229	0.0131299
GO:0071364	cellular response to epidermal growth factor stimulus	0.00497107	20	4.21286	1.38048e-07	5.71735e-06	71632	9	47	3.44647	0.000983588	0.00812894
GO:0035794	positive regulation of mitochondrial membrane permeability	0.00208551	13	6.5272	1.86586e-07	7.39523e-06	101008	7	39	3.23046	0.00517014	0.0274598
GO:2000048	negative regulation of cell-cell adhesion mediated by cadherin	0.000678778	8	12.3412	4.24869e-07	1.37374e-05	86278	5	9	9.99903	5.48015e-05	0.000776916
GO:0043117	positive regulation of vascular permeability	0.00201776	12	6.22741	8.88828e-07	2.42683e-05	183166	8	21	6.85648	9.41257e-06	0.000185533
GO:0032261	purine nucleotide salvage	0.000888029	8	9.43321	3.0617e-06	6.63849e-05	157527	3	19	2.84183	0.0853644	0.164733
GO:0046110	xanthine metabolic process	0.000233215	5	22.4497	3.75911e-06	7.82828e-05	59820	2	5	7.1993	0.027563	0.0823316
GO:0046090	deoxyadenosine metabolic process	0.000235481	5	22.2336	3.9383e-06	8.05942e-05	59820	2	6	5.99942	0.0398376	0.103895
GO:0060754	positive regulation of mast cell chemotaxis	0.000754961	7	9.7089	1.05398e-05	0.000168181	158255	3	7	7.71354	0.00505675	0.0271194
GO:0007097	nuclear migration	0.00269912	12	4.65538	1.62373e-05	0.000241333	194018	8	34	4.23488	0.000440349	0.00431683
GO:0030299	intestinal cholesterol absorption	0.000828859	7	8.84329	1.90712e-05	0.000273528	22505	3	17	3.17616	0.0649651	0.139222
GO:0002906	negative regulation of mature B cell apoptotic process	0.000332084	5	15.7659	2.03595e-05	0.000285343	37949	2	5	7.1993	0.027563	0.0823316
GO:0006122	mitochondrial electron transport, ubiquinol to cytochrome c	0.000358673	5	14.5972	2.93054e-05	0.000371684	16980	2	12	2.99971	0.140839	0.22749
GO:1990961	xenobiotic detoxification by transmembrane export across the plasma membrane	0.000623335	6	10.0792	3.67382e-05	0.000448401	19543	4	11	6.54482	0.00228295	0.0152445
GO:0051851	modulation by host of symbiont process	0.0061102	18	3.08471	3.72995e-05	0.000453749	134452	8	84	1.71412	0.0945248	0.176676
GO:0072488	ammonium transmembrane transport	0.000629391	6	9.98222	3.87434e-05	0.000468224	21683	3	10	5.39948	0.0152929	0.0562012
GO:0045719	negative regulation of glycogen biosynthetic process	0.000633768	6	9.91328	4.02465e-05	0.000484799	56908	3	8	6.74934	0.00775838	0.0354806
GO:0006195	purine nucleotide catabolic process	0.014125	30	2.22397	6.26213e-05	0.000703726	76653	17	160	1.91231	0.00780348	0.0356427
GO:1902946	protein localization to early endosome	0.00272711	11	4.22364	8.50733e-05	0.000906301	87139	5	17	5.2936	0.00185229	0.0131299
GO:0010635	regulation of mitochondrial fusion	0.00145193	8	5.76952	9.78396e-05	0.00100737	116095	4	16	4.49956	0.0100796	0.0426561
GO:0021860	pyramidal neuron development	0.00234692	10	4.46169	0.000113835	0.00111965	209263	4	13	5.53792	0.00452398	0.0255147
GO:1901490	regulation of lymphangiogenesis	0.00110645	7	6.62468	0.000114765	0.00112423	160568	3	7	7.71354	0.00505675	0.0271194
GO:0000255	allantoin metabolic process	0.00077373	6	8.12005	0.000119077	0.00115202	66191	3	13	4.15344	0.032188	0.0900189
GO:0036499	PERK-mediated unfolded protein response	0.000791273	6	7.94002	0.000134318	0.00125659	69680	3	17	3.17616	0.0649651	0.139222
GO:0090091	positive regulation of extracellular matrix disassembly	0.00115469	7	6.34788	0.000148746	0.00135377	117317	4	10	7.1993	0.00151931	0.0113401
GO:1904627	response to phorbol 13-acetate 12-myristate	0.00116587	7	6.28699	0.000157681	0.0014107	147751	3	10	5.39948	0.0152929	0.0562012
GO:0015670	carbon dioxide transport	0.000841248	6	7.46833	0.000186345	0.00161236	44227	3	16	3.37467	0.0557261	0.126482
GO:1900121	negative regulation of receptor binding	0.00122529	7	5.98213	0.00021273	0.00177404	431342	3	12	4.49956	0.025804	0.0793936
GO:0018345	protein palmitoylation	0.00167497	8	5.00126	0.000255177	0.00207634	29858	5	27	3.33301	0.0152477	0.0562012
GO:1902075	cellular response to salt	0.000585025	5	8.94937	0.000283357	0.00228546	79621	4	8	8.99913	0.000554033	0.00517004
GO:0000338	protein deneddylation	0.000597477	5	8.76285	0.000311778	0.00248211	77441	2	11	3.27241	0.121666	0.204871
GO:0071243	cellular response to arsenic-containing substance	0.00131335	7	5.58103	0.000321843	0.00254028	128797	4	19	3.78911	0.0188059	0.0651491
GO:0042532	negative regulation of tyrosine phosphorylation of STAT protein	0.000636225	5	8.22917	0.000414151	0.00313389	69799	3	13	4.15344	0.032188	0.0900189
GO:0016188	synaptic vesicle maturation	0.00137105	7	5.34616	0.000414905	0.00313389	20584	5	29	3.10315	0.0204752	0.0682382
GO:0071803	positive regulation of podosome assembly	0.000637479	5	8.21298	0.000417841	0.00314319	70498	3	12	4.49956	0.025804	0.0793936
GO:0030050	vesicle transport along actin filament	0.000676294	5	7.74161	0.000544772	0.00385418	18002	2	9	3.99961	0.0856289	0.164733
GO:2000812	regulation of barbed-end actin filament capping	0.000693902	5	7.54516	0.000611041	0.00419755	34960	2	6	5.99942	0.0398376	0.103895
GO:0035588	G protein-coupled purinergic receptor signaling pathway	0.00147969	7	4.95363	0.000647747	0.0043332	113600	3	13	4.15344	0.032188	0.0900189
GO:0048681	negative regulation of axon regeneration	0.0029558	10	3.54259	0.000684622	0.00454312	395810	4	15	4.79953	0.00790212	0.0357389
GO:0060024	rhythmic synaptic transmission	0.000748268	5	6.99696	0.000854056	0.00532665	235935	3	6	8.99913	0.00301376	0.0190218
GO:0015740	C4-dicarboxylate transport	0.00202196	8	4.14299	0.00086441	0.00538212	113604	5	29	3.10315	0.0204752	0.0682382
GO:0002536	respiratory burst involved in inflammatory response	0.00117441	6	5.34967	0.001057	0.00632482	9130	2	11	3.27241	0.121666	0.204871
GO:1903689	regulation of wound healing, spreading of epidermal cells	0.00118326	6	5.30968	0.00109791	0.00650624	166587	4	8	8.99913	0.000554033	0.00517004
GO:0050820	positive regulation of coagulation	0.00265787	9	3.54573	0.00123986	0.00720439	104582	5	31	2.90294	0.0267512	0.0811563
GO:0045071	negative regulation of viral genome replication	0.00266899	9	3.53095	0.0012755	0.00736911	25237	6	63	1.71412	0.13636	0.2224
GO:0150118	negative regulation of cell-substrate junction organization	0.00123143	6	5.10196	0.00134246	0.00763625	115122	3	16	3.37467	0.0557261	0.126482
GO:0021548	pons development	0.00125382	6	5.01087	0.0014693	0.00816868	155317	3	15	3.59965	0.0471674	0.11539
GO:0042149	cellular response to glucose starvation	0.0039016	11	2.95221	0.00161773	0.00883399	71133	7	56	2.24978	0.0346661	0.0947216
GO:0048842	positive regulation of axon extension involved in axon guidance	0.00178003	7	4.11782	0.00185127	0.00983253	116020	3	7	7.71354	0.00505675	0.0271194
GO:0006656	phosphatidylcholine biosynthetic process	0.00136597	6	4.59946	0.00224728	0.0113628	13101	4	21	3.42824	0.0266002	0.0810988
GO:2000659	regulation of interleukin-1-mediated signaling pathway	0.000943241	5	5.55065	0.0023367	0.0117025	74250	4	8	8.99913	0.000554033	0.00517004
GO:0060346	bone trabecula formation	0.00139653	6	4.49882	0.00250484	0.0122614	64334	4	14	5.14236	0.00605796	0.0309275
GO:0006851	mitochondrial calcium ion transmembrane transport	0.00192092	7	3.81579	0.00281598	0.0132712	148864	4	25	2.87972	0.0472355	0.11539
GO:0060068	vagina development	0.00143462	6	4.37937	0.00285622	0.0133774	93708	4	11	6.54482	0.00228295	0.0152445
GO:0006783	heme biosynthetic process	0.00100394	5	5.21503	0.00304543	0.0139846	24465	3	26	2.07672	0.173229	0.261155
GO:0097300	programmed necrotic cell death	0.00304909	9	3.09078	0.00308594	0.0141126	134730	6	54	1.99981	0.0778864	0.155604
GO:0030917	midbrain-hindbrain boundary development	0.00102584	5	5.1037	0.00333547	0.0149751	53695	3	9	5.99942	0.0111609	0.0453072
GO:0009629	response to gravity	0.00104218	5	5.0237	0.00356441	0.0158145	41025	2	8	4.49956	0.0690804	0.143946
GO:1900017	positive regulation of cytokine production involved in inflammatory response	0.00151202	6	4.1552	0.00368215	0.0162544	62826	4	28	2.57118	0.0671664	0.141846
GO:0044849	estrous cycle	0.00205958	7	3.55891	0.00410194	0.0176427	88890	4	17	4.23488	0.0126111	0.049557
GO:2000155	positive regulation of cilium-dependent cell motility	0.00155879	6	4.03052	0.00426016	0.0181537	30049	3	18	2.99971	0.0748552	0.151436
GO:0003353	positive regulation of cilium movement	0.00158612	6	3.96107	0.00462741	0.0193167	30049	3	19	2.84183	0.0853644	0.164733
GO:0070314	G1 to G0 transition	0.00111061	5	4.71416	0.00464687	0.0193541	207456	3	18	2.99971	0.0748552	0.151436
GO:0035973	aggrephagy	0.00113002	5	4.6332	0.00499211	0.0205139	29063	3	17	3.17616	0.0649651	0.139222
GO:0106072	negative regulation of adenylate cyclase-activating G protein-coupled receptor signaling pathway	0.00272971	8	3.06881	0.00534395	0.0217415	220602	5	17	5.2936	0.00185229	0.0131299
GO:0015838	amino-acid betaine transport	0.00116261	5	4.50331	0.00561216	0.0225588	71279	4	13	5.53792	0.00452398	0.0255147
GO:0072049	comma-shaped body morphogenesis	0.00117479	5	4.45663	0.00585717	0.0232897	73740	3	7	7.71354	0.00505675	0.0271194
GO:0090031	positive regulation of steroid hormone biosynthetic process	0.00123559	5	4.23733	0.00719385	0.0270577	50622	3	9	5.99942	0.0111609	0.0453072
GO:0051639	actin filament network formation	0.0012406	5	4.2202	0.00731283	0.0274213	31072	2	11	3.27241	0.121666	0.204871
GO:2000369	regulation of clathrin-dependent endocytosis	0.00177684	6	3.53589	0.00786934	0.0288543	63501	4	19	3.78911	0.0188059	0.0651491
GO:0051044	positive regulation of membrane protein ectodomain proteolysis	0.00189435	6	3.31657	0.0105369	0.0366734	505836	3	16	3.37467	0.0557261	0.126482
GO:0061377	mammary gland lobule development	0.00378353	9	2.49082	0.0117662	0.0398258	46745	5	22	4.09051	0.00625562	0.0311624
GO:0019755	one-carbon compound transport	0.00194274	6	3.23394	0.0118025	0.0399119	44227	3	26	2.07672	0.173229	0.261155
GO:0042743	hydrogen peroxide metabolic process	0.00328443	8	2.55051	0.0149711	0.0481953	12492	3	57	0.947276	0.620551	0.668621

### Sheet: goBP_hsc2_te_control
id	description	genome_fraction	observed_region_hits	fold_enrichment	p_value	p_adjust	mean_tss_dist	observed_gene_hits	gene_set_size	fold_enrichment_hyper	p_value_hyper	p_adjust_hyper
GO:0043313	regulation of neutrophil degranulation	0.00052128	12	10.7773	2.65295e-09	9.9573e-08	36938	4	12	3.17747	0.0299948	0.0997394
GO:1905522	negative regulation of macrophage migration	0.00050368	11	10.2244	2.05252e-08	5.89611e-07	40406	3	12	2.3831	0.12366	0.240203
GO:0034616	response to laminar fluid shear stress	0.00128655	16	5.82225	3.70931e-08	1.00917e-06	131980	5	11	4.33291	0.00339379	0.0237427
GO:0019886	antigen processing and presentation of exogenous peptide antigen via MHC class II	0.000432464	10	10.8255	5.30679e-08	1.40657e-06	24067	6	21	2.72354	0.0179548	0.0740831
GO:1903897	regulation of PERK-mediated unfolded protein response	0.000573208	11	8.98419	7.44117e-08	1.8964e-06	86489	5	10	4.7662	0.00202538	0.0164509
GO:0043923	positive regulation by host of viral transcription	0.00105059	14	6.23869	1.13761e-07	2.70814e-06	51004	8	17	4.48584	0.000147199	0.00207369
GO:0071816	tail-anchored membrane protein insertion into ER membrane	0.000504748	10	9.27521	2.16705e-07	4.78239e-06	59023	2	18	1.05916	0.577097	0.65004
GO:0036492	eiF2alpha phosphorylation in response to endoplasmic reticulum stress	0.000388165	9	10.8549	2.39308e-07	5.19207e-06	23214	4	7	5.44709	0.00325553	0.0231696
GO:0006285	base-excision repair, AP site formation	0.00011761	6	23.884	2.79792e-07	5.92053e-06	29414	2	5	3.81296	0.088706	0.19593
GO:1905279	regulation of retrograde transport, endosome to Golgi	0.000295545	8	12.6726	3.537e-07	7.33357e-06	38669	2	6	3.17747	0.124025	0.240203
GO:0090435	protein localization to nuclear envelope	0.000544624	10	8.59611	4.29442e-07	8.72803e-06	64574	5	14	3.40443	0.0112476	0.053551
GO:0034975	protein folding in endoplasmic reticulum	0.000314851	8	11.8955	5.65902e-07	1.11918e-05	36489	2	6	3.17747	0.124025	0.240203
GO:0090634	microglial cell mediated cytotoxicity	0.000139702	6	20.1071	7.55009e-07	1.43787e-05	36876	2	5	3.81296	0.088706	0.19593
GO:0006369	termination of RNA polymerase II transcription	0.000463369	9	9.09314	1.02131e-06	1.87557e-05	93488	4	8	4.7662	0.00597182	0.0350607
GO:1902047	polyamine transmembrane transport	0.000833393	11	6.17933	2.76451e-06	4.55613e-05	62004	5	14	3.40443	0.0112476	0.053551
GO:0043301	negative regulation of leukocyte degranulation	0.000859288	11	5.99311	3.68261e-06	5.80858e-05	29498	4	13	2.93305	0.0398128	0.120351
GO:1900152	negative regulation of nuclear-transcribed mRNA catabolic process, deadenylation-dependent decay	0.000579752	9	7.26773	6.15524e-06	9.04293e-05	30474	4	12	3.17747	0.0299948	0.0997394
GO:0002503	peptide antigen assembly with MHC class II protein complex	0.0001185	5	19.7539	6.98645e-06	0.000100499	5998	2	11	1.73316	0.323544	0.439657
GO:0060318	definitive erythrocyte differentiation	0.000457874	8	8.17979	8.65922e-06	0.000120015	55333	3	8	3.57465	0.0430977	0.125202
GO:0071801	regulation of podosome assembly	0.000770315	10	6.07757	8.93866e-06	0.000122567	25504	6	16	3.57465	0.00418351	0.0276499
GO:0043415	positive regulation of skeletal muscle tissue regeneration	0.000235087	6	11.9487	1.44224e-05	0.000188702	53360	2	5	3.81296	0.088706	0.19593
GO:2000051	negative regulation of non-canonical Wnt signaling pathway	0.000358902	7	9.13105	1.57227e-05	0.000202116	12873	2	6	3.17747	0.124025	0.240203
GO:0010526	retrotransposon silencing	0.00141428	13	4.30336	1.69695e-05	0.000217599	31573	3	30	0.953241	0.622692	0.687247
GO:0042373	vitamin K metabolic process	0.000508074	8	7.3716	1.81207e-05	0.000231207	60233	3	9	3.17747	0.0597152	0.153451
GO:0032264	IMP salvage	0.000515866	8	7.26026	2.01712e-05	0.000255469	40565	2	9	2.11831	0.242123	0.366823
GO:0060696	regulation of phospholipid catabolic process	0.000252075	6	11.1435	2.12565e-05	0.000268553	20533	3	8	3.57465	0.0430977	0.125202
GO:0034136	negative regulation of toll-like receptor 2 signaling pathway	0.000267117	6	10.516	2.929e-05	0.000352621	71704	3	6	4.7662	0.0180669	0.0740831
GO:0007096	regulation of exit from mitosis	0.000545072	8	6.87123	2.96751e-05	0.000355687	33455	4	14	2.72354	0.0512389	0.141174
GO:0072752	cellular response to rapamycin	0.000417131	7	7.85642	4.04623e-05	0.000465695	60994	4	5	7.62593	0.000553448	0.00593234
GO:0070193	synaptonemal complex organization	0.00113148	11	4.55138	4.5066e-05	0.000507066	40531	6	31	1.84498	0.0996637	0.210217
GO:0035811	negative regulation of urine volume	0.000425424	7	7.70327	4.57378e-05	0.000511269	28636	3	11	2.59975	0.100243	0.210217
GO:1902884	positive regulation of response to oxidative stress	0.000293899	6	9.55766	4.95105e-05	0.000548932	97610	3	6	4.7662	0.0180669	0.0740831
GO:1901836	regulation of transcription of nucleolar large rRNA by RNA polymerase I	0.000947031	10	4.9435	5.03612e-05	0.000554513	103451	4	15	2.54198	0.0642574	0.159928
GO:0060232	delamination	0.000440834	7	7.43399	5.70357e-05	0.00061613	111861	2	8	2.3831	0.201588	0.329153
GO:1905048	regulation of metallopeptidase activity	0.000623172	8	6.01009	7.48863e-05	0.000782653	78578	5	13	3.66631	0.0079043	0.042964
GO:0051918	negative regulation of fibrinolysis	0.000805321	9	5.23205	7.74324e-05	0.000805986	125972	4	10	3.81296	0.0150874	0.0654308
GO:0071475	cellular hyperosmotic salinity response	0.000487878	7	6.71715	0.000106388	0.00106845	51081	2	10	1.90648	0.282944	0.403242
GO:0110097	regulation of calcium import into the mitochondrion	0.000219782	5	10.6506	0.000128294	0.001261	14023	1	7	1.36177	0.539711	0.620732
GO:0003292	cardiac septum cell differentiation	0.00037063	6	7.57895	0.000173425	0.00161725	118895	3	5	5.71944	0.00979434	0.049525
GO:0062176	R-loop processing	0.000372238	6	7.54622	0.000177473	0.00164603	55624	2	9	2.11831	0.242123	0.366823
GO:0002441	histamine secretion involved in inflammatory response	0.000532235	7	6.15735	0.000180351	0.00165601	50321	4	11	3.46633	0.0217695	0.083226
GO:0072237	metanephric proximal tubule development	0.000238989	5	9.79468	0.00018858	0.00171625	39376	2	5	3.81296	0.088706	0.19593
GO:0003376	sphingosine-1-phosphate receptor signaling pathway	0.00114232	10	4.09838	0.000226699	0.00198583	43988	5	15	3.17747	0.015438	0.0662069
GO:1990456	mitochondrion-endoplasmic reticulum membrane tethering	0.0005711	7	5.73832	0.000275097	0.00230382	181650	3	10	2.85972	0.0788414	0.181958
GO:0060770	negative regulation of epithelial cell proliferation involved in prostate gland development	0.000259931	5	9.00556	0.000276665	0.00231319	22290	2	7	2.72354	0.161965	0.285019
GO:0046985	positive regulation of hemoglobin biosynthetic process	0.000572897	7	5.72032	0.000280291	0.00233887	113442	1	5	1.90648	0.42546	0.527688
GO:0051561	positive regulation of mitochondrial calcium ion concentration	0.000575082	7	5.69859	0.00028671	0.00236439	41306	4	9	4.23663	0.00986262	0.049525
GO:0021764	amygdala development	0.000418041	6	6.71941	0.000327928	0.00263882	83692	2	6	3.17747	0.124025	0.240203
GO:0070778	L-aspartate transmembrane transport	0.000612323	7	5.352	0.000415566	0.00322299	32582	3	7	4.08532	0.0291755	0.0990233
GO:2000342	negative regulation of chemokine (C-X-C motif) ligand 2 production	0.000636421	7	5.14935	0.000521048	0.00385501	113442	1	11	0.866582	0.704592	0.752893
GO:0015670	carbon dioxide transport	0.000841248	8	4.4521	0.000550998	0.00403594	116430	4	16	2.3831	0.0788254	0.181958
GO:0040016	embryonic cleavage	0.000642752	7	5.09863	0.000552019	0.00403767	42809	3	9	3.17747	0.0597152	0.153451
GO:0030948	negative regulation of vascular endothelial growth factor receptor signaling pathway	0.000649596	7	5.04491	0.000587126	0.00426412	162766	3	12	2.3831	0.12366	0.240203
GO:0071076	RNA 3' uridylation	0.000309455	5	7.56434	0.000606777	0.00436981	20546	2	5	3.81296	0.088706	0.19593
GO:0032261	purine nucleotide salvage	0.000888029	8	4.21756	0.000779136	0.00534176	40565	2	19	1.00341	0.607216	0.674656
GO:1900186	negative regulation of clathrin-dependent endocytosis	0.000340556	5	6.87353	0.000927711	0.00615521	38624	2	5	3.81296	0.088706	0.19593
GO:1905165	regulation of lysosomal protein catabolic process	0.000342836	5	6.82783	0.000955368	0.00628197	4795	2	9	2.11831	0.242123	0.366823
GO:0009437	carnitine metabolic process	0.000519177	6	5.41046	0.00100389	0.00654916	26746	4	12	3.17747	0.0299948	0.0997394
GO:2000110	negative regulation of macrophage apoptotic process	0.000353499	5	6.62188	0.00109297	0.00699012	40603	3	6	4.7662	0.0180669	0.0740831
GO:0009220	pyrimidine ribonucleotide biosynthetic process	0.00098188	8	3.81444	0.00146378	0.00875206	17632	3	22	1.29987	0.410493	0.514386
GO:0033619	membrane protein proteolysis	0.00499886	22	2.0604	0.00153198	0.00906495	111742	12	64	1.78733	0.0325602	0.105232
GO:0071316	cellular response to nicotine	0.000394295	5	5.93674	0.00175768	0.0101436	50609	2	10	1.90648	0.282944	0.403242
GO:0000183	rDNA heterochromatin formation	0.000589851	6	4.7622	0.00190319	0.0108495	90559	3	9	3.17747	0.0597152	0.153451
GO:0060480	lung goblet cell differentiation	0.000612501	6	4.5861	0.00229169	0.0125691	77617	2	5	3.81296	0.088706	0.19593
GO:0046898	response to cycloheximide	0.000835577	7	3.92202	0.00243954	0.0131766	113442	1	6	1.58873	0.485747	0.576705
GO:0014842	regulation of skeletal muscle satellite cell proliferation	0.00136952	9	3.07661	0.00320967	0.016422	140327	4	13	2.93305	0.0398128	0.120351
GO:0010752	regulation of cGMP-mediated signaling	0.00139515	9	3.02009	0.00361657	0.0179329	156725	6	15	3.81296	0.00286682	0.0213951
GO:0033141	positive regulation of peptidyl-serine phosphorylation of STAT protein	0.000484577	5	4.83066	0.0042138	0.0201744	49584	4	5	7.62593	0.000553448	0.00593234
GO:0061723	glycophagy	0.000486192	5	4.81461	0.00427255	0.0203421	28768	3	12	2.3831	0.12366	0.240203
GO:0035278	miRNA-mediated gene silencing by inhibition of translation	0.000711898	6	3.94577	0.00473579	0.0222388	13310	4	17	2.24292	0.0948762	0.205326
GO:0090331	negative regulation of platelet aggregation	0.00147889	9	2.84908	0.00523403	0.0237905	95230	5	11	4.33291	0.00339379	0.0237427
GO:0034342	response to type III interferon	0.000512889	5	4.56399	0.00533015	0.0240418	67250	3	6	4.7662	0.0180669	0.0740831
GO:0045730	respiratory burst	0.00238341	12	2.35712	0.00618031	0.0270001	17023	4	31	1.22999	0.412049	0.514386
GO:0009404	toxin metabolic process	0.00134426	8	2.78617	0.00930529	0.0371201	110353	4	16	2.3831	0.0788254	0.181958
GO:0007220	Notch receptor processing	0.000593939	5	3.94119	0.00965453	0.0382168	126632	2	10	1.90648	0.282944	0.403242
GO:0002838	negative regulation of immune response to tumor cell	0.00111794	7	2.93142	0.0112581	0.043201	15445	3	11	2.59975	0.100243	0.210217
GO:0016266	O-glycan processing	0.00112996	7	2.90024	0.0118749	0.0450967	44026	3	8	3.57465	0.0430977	0.125202

### Sheet: goBP_hsc2_te_alcohol
id	description	genome_fraction	observed_region_hits	fold_enrichment	p_value	p_adjust	mean_tss_dist	observed_gene_hits	gene_set_size	fold_enrichment_hyper	p_value_hyper	p_adjust_hyper
GO:0001731	formation of translation preinitiation complex	0.000450611	11	13.6605	1.07851e-09	8.20511e-08	48860	4	10	4.13454	0.0113758	0.05457
GO:0007028	cytoplasm organization	0.00160669	18	6.26924	1.72134e-09	1.21467e-07	132149	7	17	4.25614	0.000636752	0.00662091
GO:0002430	complement receptor mediated signaling pathway	0.000501695	11	12.2695	3.23531e-09	2.21869e-07	25520	4	15	2.75636	0.0500769	0.138852
GO:0038171	cannabinoid signaling pathway	0.000508134	11	12.1141	3.68389e-09	2.49123e-07	16436	4	7	5.90648	0.00240458	0.0185128
GO:0016139	glycoside catabolic process	9.15454e-05	6	36.6767	2.29604e-08	1.27039e-06	21556	2	6	3.44545	0.107895	0.221849
GO:0060332	positive regulation of response to type II interferon	0.00026953	8	16.6096	4.62267e-08	2.34456e-06	34876	4	8	5.16817	0.00444153	0.0293033
GO:0090385	phagosome-lysosome fusion	0.000400469	9	12.5762	7.01919e-08	3.19406e-06	58215	3	12	2.58409	0.10263	0.217358
GO:0033499	galactose catabolic process via UDP-galactose	0.000112825	6	29.7593	7.78978e-08	3.51189e-06	17021	2	5	4.13454	0.0767464	0.180521
GO:0048550	negative regulation of pinocytosis	0.000130789	6	25.6717	1.83934e-07	6.88902e-06	30198	3	6	5.16817	0.0144499	0.0646658
GO:1902237	positive regulation of endoplasmic reticulum stress-induced intrinsic apoptotic signaling pathway	0.000456125	9	11.0417	2.07257e-07	7.64495e-06	20303	3	9	3.44545	0.0486709	0.136903
GO:1905673	positive regulation of lysosome organization	0.000147593	6	22.7489	3.70284e-07	1.29706e-05	17521	3	6	5.16817	0.0144499	0.0646658
GO:0051001	negative regulation of nitric-oxide synthase activity	0.000246348	7	15.901	4.28592e-07	1.48001e-05	43498	4	6	6.8909	0.00111616	0.0102928
GO:0021578	hindbrain maturation	0.000501182	9	10.049	4.50444e-07	1.53371e-05	185476	2	7	2.95324	0.141659	0.265182
GO:0140495	migracytosis	0.000527125	9	9.55442	6.80818e-07	2.13865e-05	13812	3	8	3.87613	0.0349092	0.112267
GO:0044314	protein K27-linked ubiquitination	0.000392621	8	11.4023	7.72408e-07	2.33593e-05	50250	5	11	4.69834	0.00236458	0.0184801
GO:0034379	very-low-density lipoprotein particle assembly	0.000333846	7	11.7335	3.1424e-06	7.57506e-05	15529	2	10	2.06727	0.251307	0.381545
GO:1905165	regulation of lysosomal protein catabolic process	0.000342836	7	11.4258	3.73261e-06	8.60728e-05	26192	4	9	4.59393	0.00738586	0.0415049
GO:0061762	CAMKK-AMPK signaling cascade	0.000844162	10	6.62902	4.22574e-06	9.56983e-05	21191	4	14	2.95324	0.0396737	0.120206
GO:0071211	protein targeting to vacuole involved in autophagy	0.000371107	7	10.5554	6.22231e-06	0.000133464	20516	3	8	3.87613	0.0349092	0.112267
GO:0001916	positive regulation of T cell mediated cytotoxicity	0.00260797	17	3.64772	7.91024e-06	0.000163199	84826	10	60	1.72272	0.0608479	0.159046
GO:0098971	anterograde dendritic transport of neurotransmitter receptor complex	0.000441023	7	8.88202	1.87018e-05	0.000344921	59464	3	7	4.42986	0.0234838	0.0870205
GO:0048861	leukemia inhibitory factor signaling pathway	0.000443687	7	8.82871	1.9427e-05	0.000354269	57002	1	5	2.06727	0.398789	0.511571
GO:0051121	hepoxilin metabolic process	0.000180992	5	15.4591	2.24404e-05	0.000396196	19997	2	13	1.59021	0.36269	0.481182
GO:0006449	regulation of translational termination	0.000193252	5	14.4784	3.05851e-05	0.000504961	13154	2	8	2.58409	0.177242	0.304068
GO:0061635	regulation of protein complex stability	0.000914603	9	5.50663	5.25872e-05	0.000766609	197970	4	16	2.58409	0.0618243	0.159046
GO:0090521	podocyte cell migration	0.000536784	7	7.2975	6.3868e-05	0.000911945	80916	3	8	3.87613	0.0349092	0.112267
GO:1901463	regulation of tetrapyrrole biosynthetic process	0.000255267	5	10.961	0.000112267	0.00141982	16106	3	6	5.16817	0.0144499	0.0646658
GO:0030951	establishment or maintenance of microtubule cytoskeleton polarity	0.000417585	6	8.04047	0.000126255	0.00154069	154109	2	5	4.13454	0.0767464	0.180521
GO:1903944	negative regulation of hepatocyte apoptotic process	0.000636506	7	6.15419	0.000180666	0.0020601	31715	3	8	3.87613	0.0349092	0.112267
GO:0032964	collagen biosynthetic process	0.00579121	24	2.31909	0.00018744	0.00212737	107210	18	66	2.819	3.74623e-05	0.000709742
GO:1903332	regulation of protein folding	0.000470736	6	7.13262	0.000239179	0.00258218	40634	2	11	1.87934	0.288775	0.41513
GO:0051176	positive regulation of sulfur metabolic process	0.000887146	8	5.04627	0.000242601	0.0026078	46621	3	7	4.42986	0.0234838	0.0870205
GO:0006560	proline metabolic process	0.000302314	5	9.25524	0.000244114	0.0026078	12275	2	10	2.06727	0.251307	0.381545
GO:0006353	DNA-templated transcription termination	0.00112871	9	4.46208	0.000249388	0.00263972	13404	5	25	2.06727	0.087666	0.198068
GO:0032922	circadian regulation of gene expression	0.00785641	29	2.06561	0.00029309	0.00297303	149475	13	70	1.91961	0.0157889	0.0678517
GO:1990922	hepatic stellate cell proliferation	0.000498586	6	6.73422	0.000323839	0.00322732	27708	3	6	5.16817	0.0144499	0.0646658
GO:0015848	spermidine transport	0.000325233	5	8.60301	0.000340171	0.00332658	33689	2	5	4.13454	0.0767464	0.180521
GO:0097006	regulation of plasma lipoprotein particle levels	0.00391264	18	2.57442	0.000345548	0.00336006	29598	11	70	1.62428	0.0723252	0.176409
GO:0060161	positive regulation of dopamine receptor signaling pathway	0.000328196	5	8.52535	0.00035441	0.00341707	20539	2	5	4.13454	0.0767464	0.180521
GO:0043313	regulation of neutrophil degranulation	0.00052128	6	6.44103	0.000408816	0.00387344	83780	3	12	2.58409	0.10263	0.217358
GO:0002176	male germ cell proliferation	0.000730058	7	5.36557	0.000408903	0.00387344	68995	3	12	2.58409	0.10263	0.217358
GO:1905653	positive regulation of artery morphogenesis	0.00121973	9	4.12909	0.000434599	0.0040153	118159	3	9	3.44545	0.0486709	0.136903
GO:1904880	response to hydrogen sulfide	0.000538022	6	6.24061	0.000481945	0.00439436	74543	2	5	4.13454	0.0767464	0.180521
GO:1903799	negative regulation of miRNA processing	0.000378883	5	7.38483	0.000674813	0.00562614	28187	2	10	2.06727	0.251307	0.381545
GO:0030719	P granule organization	0.000384181	5	7.28299	0.000717756	0.00589335	99124	3	7	4.42986	0.0234838	0.0870205
GO:0071285	cellular response to lithium ion	0.00135194	9	3.72529	0.000892472	0.00696572	243584	5	17	3.0401	0.019375	0.0778284
GO:1902031	regulation of NADP metabolic process	0.000403592	5	6.93271	0.00089271	0.00696572	18292	4	10	4.13454	0.0113758	0.05457
GO:1901509	regulation of endothelial tube morphogenesis	0.000836745	7	4.68145	0.000902841	0.00702226	97282	3	7	4.42986	0.0234838	0.0870205
GO:1904612	response to 2,3,7,8-tetrachlorodibenzodioxine	0.000610311	6	5.50143	0.000921522	0.00712205	126370	2	6	3.44545	0.107895	0.221849
GO:0051712	positive regulation of killing of cells of another organism	0.0011217	8	3.99108	0.00110246	0.00823294	171585	4	12	3.44545	0.0229212	0.0870205
GO:0035036	sperm-egg recognition	0.00230826	12	2.90919	0.00116449	0.00857776	32743	7	59	1.22635	0.344243	0.466236
GO:0009786	regulation of asymmetric cell division	0.000642504	6	5.22578	0.00119554	0.00876672	365112	2	5	4.13454	0.0767464	0.180521
GO:0030948	negative regulation of vascular endothelial growth factor receptor signaling pathway	0.000649596	6	5.16872	0.00126349	0.00908521	87701	3	12	2.58409	0.10263	0.217358
GO:0032402	melanosome transport	0.000889898	7	4.40183	0.00128152	0.00914918	106765	4	16	2.58409	0.0618243	0.159046
GO:0014883	transition between fast and slow fiber	0.000904147	7	4.33246	0.00140157	0.00980495	141875	2	10	2.06727	0.251307	0.381545
GO:1905949	negative regulation of calcium ion import across plasma membrane	0.000674094	6	4.98088	0.0015211	0.0104461	174133	3	6	5.16817	0.0144499	0.0646658
GO:1902037	negative regulation of hematopoietic stem cell differentiation	0.000457212	5	6.11967	0.00154051	0.01052	62781	2	6	3.44545	0.107895	0.221849
GO:0007342	fusion of sperm to egg plasma membrane involved in single fertilization	0.000972552	7	4.02773	0.00210497	0.01326	22924	4	26	1.59021	0.239997	0.372742
GO:2000623	negative regulation of nuclear-transcribed mRNA catabolic process, nonsense-mediated decay	0.000727603	6	4.61458	0.00222117	0.0137769	19464	1	9	1.14848	0.599864	0.679557
GO:0051026	chiasma assembly	0.000501941	5	5.57433	0.00230205	0.0142242	51040	2	9	2.29697	0.213977	0.345442
GO:0099553	trans-synaptic signaling by endocannabinoid, modulating synaptic transmission	0.0012687	8	3.52865	0.00235478	0.0144583	21584	3	7	4.42986	0.0234838	0.0870205
GO:0060664	epithelial cell proliferation involved in salivary gland morphogenesis	0.00100239	7	3.90785	0.00248584	0.0150355	168847	3	7	4.42986	0.0234838	0.0870205
GO:1990253	cellular response to leucine starvation	0.000523526	5	5.3445	0.00275386	0.0160774	189464	2	12	1.72272	0.326004	0.45107
GO:0050687	negative regulation of defense response to virus	0.000783554	6	4.28507	0.0031879	0.0178618	22997	3	19	1.63205	0.277063	0.406853
GO:0060143	positive regulation of syncytium formation by plasma membrane fusion	0.0019541	10	2.86371	0.00322785	0.0180027	205535	5	27	1.91414	0.113818	0.231101
GO:0016074	sno(s)RNA metabolic process	0.000546915	5	5.11594	0.00331231	0.0183686	7340	3	18	1.72272	0.249855	0.381139
GO:0002082	regulation of oxidative phosphorylation	0.00196273	10	2.85111	0.00332808	0.0184118	33852	5	25	2.06727	0.087666	0.198068
GO:0015757	galactose transmembrane transport	0.000584109	5	4.79018	0.00436142	0.0224717	149553	2	5	4.13454	0.0767464	0.180521
GO:0043697	cell dedifferentiation	0.00113834	7	3.44115	0.00493054	0.0245442	94740	4	9	4.59393	0.00738586	0.0415049
GO:0050872	white fat cell differentiation	0.00350468	14	2.2354	0.00513872	0.0252987	297618	7	23	3.14584	0.0047809	0.0307337
GO:1904395	positive regulation of skeletal muscle acetylcholine-gated channel clustering	0.000896067	6	3.74702	0.00603585	0.0285326	91968	2	11	1.87934	0.288775	0.41513
GO:0019184	nonribosomal peptide biosynthetic process	0.00151169	8	2.96144	0.00659517	0.0306411	58466	6	16	3.87613	0.00277246	0.0206533
GO:0032930	positive regulation of superoxide anion generation	0.00151908	8	2.94703	0.00678073	0.0312937	92562	5	27	1.91414	0.113818	0.231101
GO:0001922	B-1 B cell homeostasis	0.000933166	6	3.59806	0.00728868	0.0329208	139846	3	6	5.16817	0.0144499	0.0646658
GO:0032725	positive regulation of granulocyte macrophage colony-stimulating factor production	0.00157983	8	2.83371	0.0084588	0.0368719	310734	5	12	4.30681	0.00373252	0.0257417
GO:0097709	connective tissue replacement	0.00192501	9	2.61629	0.00883164	0.0379426	163743	4	16	2.58409	0.0618243	0.159046
GO:0036072	direct ossification	0.000978303	6	3.43205	0.00905382	0.0386693	290130	3	7	4.42986	0.0234838	0.0870205
GO:0034616	response to laminar fluid shear stress	0.00128655	7	3.04471	0.00929383	0.0394178	55822	6	11	5.63801	0.000244778	0.00322988
GO:0034112	positive regulation of homotypic cell-cell adhesion	0.00163142	8	2.74409	0.0101127	0.0420653	152602	6	17	3.64812	0.00393739	0.0266637
GO:0043923	positive regulation by host of viral transcription	0.00105059	6	3.1959	0.0124859	0.0496276	18502	2	17	1.21604	0.499872	0.595336
