## Supplementary material for "Chronic alcohol exposure drives inflammaging and transposon derepression in hematopoietic stem progenitor cells": Table S7

### Sheet: LT-HSC1 motif sets
TF	TE	nonTE	mlog10Padj_TE	mlog10Padj_nonTE	mlog10Padj_sum
Gm4881_293	TRUE	TRUE	3.90806	2.94806	6.85611
Nfe2l2_101	TRUE	TRUE	3.78556	6.74946	10.535
Gata4_386	TRUE	FALSE	3.26056		3.26056
Otx1_411	TRUE	FALSE	3.14236		3.14236
AC1890281_579	TRUE	FALSE	3.10106		3.10106
NP_608	TRUE	FALSE	3.10106		3.10106
Obox5_578	TRUE	FALSE	3.10106		3.10106
Q8VHG7_609	TRUE	FALSE	3.10106		3.10106
Smad2_861	TRUE	FALSE	2.93216		2.93216
Smad3_723	TRUE	FALSE	2.93216		2.93216
Smad9_884	TRUE	FALSE	2.93216		2.93216
Runx1_712	TRUE	FALSE	2.89816		2.89816
Runx3_858	TRUE	FALSE	2.89816		2.89816
Foxi1_317	TRUE	FALSE	2.48166		2.48166
Foxi2_318	TRUE	FALSE	2.48166		2.48166
Foxi3_323	TRUE	FALSE	2.48166		2.48166
Foxl1_362	TRUE	FALSE	2.48166		2.48166
Gm5294_340	TRUE	FALSE	2.48166		2.48166
Pitx2_464	TRUE	FALSE	2.36426		2.36426
Dmbx1_466	TRUE	FALSE	2.34366		2.34366
Mecom_173	TRUE	FALSE	2.28866		2.28866
Gm4830_538	TRUE	FALSE	2.25426		2.25426
Foxl1_373	TRUE	FALSE	2.23156		2.23156
Gm5294_347	TRUE	FALSE	2.23156		2.23156
Pitx1_434	TRUE	FALSE	2.22976		2.22976
Fosb_98	TRUE	TRUE	2.19846	1.00486	3.20331
Gata6_382	TRUE	FALSE	2.12286		2.12286
Gm5889_580	TRUE	FALSE	1.96476		1.96476
Obox3_569	TRUE	FALSE	1.96476		1.96476
Elf1_285	TRUE	FALSE	1.94156		1.94156
ENSMUSG00000040953_524	TRUE	FALSE	1.93506		1.93506
Obox6_527	TRUE	FALSE	1.93506		1.93506
Gata3_384	TRUE	FALSE	1.90306		1.90306
Nfix_722	TRUE	TRUE	1.86856	5.35616	7.22471
Gata1_387	TRUE	FALSE	1.81786		1.81786
Zfp105_218	TRUE	FALSE	1.77816		1.77816
Obox1_558	TRUE	FALSE	1.66566		1.66566
Foxl1_375	TRUE	FALSE	1.59656		1.59656
Gm5294_348	TRUE	FALSE	1.59656		1.59656
Nr2e3_683	TRUE	FALSE	1.59306		1.59306
Gata5_385	TRUE	FALSE	1.58996		1.58996
Gsc_429	TRUE	FALSE	1.48466		1.48466
Pitx3_452	TRUE	FALSE	1.45286		1.45286
Crx_526	TRUE	FALSE	1.40806		1.40806
Otx2_437	TRUE	FALSE	1.40806		1.40806
Foxl1_367	TRUE	FALSE	1.33876		1.33876
Bach1_108	TRUE	FALSE	1.25076		1.25076
Sfpi1_265	TRUE	FALSE	1.23626		1.23626
Mafg_123	TRUE	FALSE	1.19386		1.19386
Olig3_78	TRUE	FALSE	1.19196		1.19196
Mafk_102	TRUE	FALSE	1.16066		1.16066
Mef2c_638	TRUE	FALSE	1.12296		1.12296
Zscan4_140	TRUE	FALSE	1.12156		1.12156
Nr1h2_688	TRUE	FALSE	1.11246		1.11246
Nr1h3_655	TRUE	FALSE	1.11246		1.11246
Runx2_713	TRUE	FALSE	1.10816		1.10816
NP_603	TRUE	FALSE	1.06406		1.06406
Gm4881_296	TRUE	FALSE	1.04836		1.04836
Smarcc1_843	TRUE	TRUE	1.04676	1.65336	2.70011
Ascl1_780	FALSE	TRUE		1.85306	1.85306
Ascl2_23	FALSE	TRUE		1.85306	1.85306
Ctcf_146	FALSE	TRUE		3.12446	3.12446
Ctcfl_820	FALSE	TRUE		6.76746	6.76746
E2f1_261	FALSE	TRUE		4.73006	4.73006
E2f4_257	FALSE	TRUE		3.45286	3.45286
E2f6_264	FALSE	TRUE		3.20556	3.20556
Egr1_190	FALSE	TRUE		2.34136	2.34136
Egr2_188	FALSE	TRUE		1.74666	1.74666
Egr3_183	FALSE	TRUE		1.57486	1.57486
Egr4_234	FALSE	TRUE		2.16936	2.16936
Glis2_148	FALSE	TRUE		2.52796	2.52796
Glis3_818	FALSE	TRUE		4.57266	4.57266
Hes7_40	FALSE	TRUE		1.17196	1.17196
Klf15_806	FALSE	TRUE		6.71106	6.71106
Klf5_145	FALSE	TRUE		2.29236	2.29236
Lyl1_783	FALSE	TRUE		1.00136	1.00136
Maz_807	FALSE	TRUE		3.88796	3.88796
Mbd2_641	FALSE	TRUE		2.05446	2.05446
Myog_45	FALSE	TRUE		1.52936	1.52936
Nfe2_132	FALSE	TRUE		2.63916	2.63916
Nfia_862	FALSE	TRUE		1.80496	1.80496
Nfib_859	FALSE	TRUE		1.80496	1.80496
Nfic_724	FALSE	TRUE		1.14276	1.14276
Nhlh1_86	FALSE	TRUE		1.48656	1.48656
Nhlh2_84	FALSE	TRUE		1.56926	1.56926
Nr4a2_677	FALSE	TRUE		1.09036	1.09036
Patz1_153	FALSE	TRUE		7.08136	7.08136
Pknox1_414	FALSE	TRUE		1.06516	1.06516
Plag1_144	FALSE	TRUE		1.68336	1.68336
Plagl1_152	FALSE	TRUE		1.98926	1.98926
Smad1_863	FALSE	TRUE		6.51096	6.51096
Smad5_883	FALSE	TRUE		6.51096	6.51096
Sp1_142	FALSE	TRUE		1.85346	1.85346
Sp2_150	FALSE	TRUE		4.83016	4.83016
Sp3_802	FALSE	TRUE		1.89336	1.89336
Sp4_167	FALSE	TRUE		2.58386	2.58386
Sp5_238	FALSE	TRUE		1.47426	1.47426
Sp6_191	FALSE	TRUE		1.47426	1.47426
Tal1_782	FALSE	TRUE		1.00136	1.00136
Tcfap2a_1	FALSE	TRUE		1.94926	1.94926
Tcfap2c_3	FALSE	TRUE		3.50126	3.50126
Tcfap2d_5	FALSE	TRUE		5.65176	5.65176
Tcfcp2l1_391	FALSE	TRUE		2.04706	2.04706
Ubp1_836	FALSE	TRUE		2.04706	2.04706
Wt1_872	FALSE	TRUE		4.50636	4.50636
Zbtb49_176	FALSE	TRUE		1.91706	1.91706
Zfa_208	FALSE	TRUE		8.36526	8.36526
Zfp148_800	FALSE	TRUE		5.29816	5.29816
Zfp161_209	FALSE	TRUE		2.27176	2.27176
Zfp219_816	FALSE	TRUE		1.70016	1.70016
Zfp263_876	FALSE	TRUE		7.19216	7.19216
Zfp263_878	FALSE	TRUE		3.20696	3.20696
Zfp281_193	FALSE	TRUE		1.98156	1.98156
Zfp711_168	FALSE	TRUE		1.31046	1.31046
Zfy1_213	FALSE	TRUE		8.36526	8.36526
Zic2_225	FALSE	TRUE		2.13116	2.13116
Zic5_195	FALSE	TRUE		2.25256	2.25256

### Sheet: LT-HSC2 motif sets
TF	TE	nonTE	mlog10Padj_TE	mlog10Padj_nonTE	mlog10Padj_sum
Ctcf_146	TRUE	TRUE	28.6695	22.6047	51.2741
Ctcfl_820	TRUE	TRUE	13.8553	27.8685	41.7237
Foxl1_373	TRUE	FALSE	6.68396		6.68396
Gm5294_347	TRUE	FALSE	6.68396		6.68396
Onecut1_826	TRUE	FALSE	5.21246		5.21246
Onecut2_827	TRUE	FALSE	5.21246		5.21246
Nfe2l2_101	TRUE	TRUE	5.12126	4.25636	9.37761
Onecut3_245	TRUE	FALSE	4.82736		4.82736
AC1890281_579	TRUE	FALSE	4.80306		4.80306
NP_608	TRUE	FALSE	4.80306		4.80306
Obox5_578	TRUE	FALSE	4.80306		4.80306
Q8VHG7_609	TRUE	FALSE	4.80306		4.80306
Otx1_411	TRUE	FALSE	4.56746		4.56746
Zfp105_218	TRUE	FALSE	4.56676		4.56676
Gm5889_580	TRUE	FALSE	4.50446		4.50446
Obox3_569	TRUE	FALSE	4.50446		4.50446
Foxl1_380	TRUE	FALSE	4.15176		4.15176
Foxl1_358	TRUE	FALSE	4.12936		4.12936
Gm5294_337	TRUE	FALSE	4.12936		4.12936
ENSMUSG00000040953_524	TRUE	FALSE	3.96206		3.96206
Obox6_527	TRUE	FALSE	3.96206		3.96206
Foxi1_317	TRUE	FALSE	3.74436		3.74436
Foxi2_318	TRUE	FALSE	3.74436		3.74436
Foxi3_323	TRUE	FALSE	3.74436		3.74436
Foxl1_362	TRUE	FALSE	3.74436		3.74436
Gm5294_340	TRUE	FALSE	3.74436		3.74436
Nfe2_132	TRUE	TRUE	3.72156	2.56676	6.28831
Dmbx1_466	TRUE	FALSE	3.50766		3.50766
Foxl1_381	TRUE	FALSE	3.48476		3.48476
Gm4830_538	TRUE	FALSE	3.45696		3.45696
Stat5a_755	TRUE	TRUE	3.43856	4.15916	7.59771
Pitx1_434	TRUE	FALSE	3.34226		3.34226
Obox1_558	TRUE	FALSE	3.32916		3.32916
Ahctf1_13	TRUE	FALSE	3.13736		3.13736
Bcl6_162	TRUE	TRUE	3.06516	2.66146	5.72661
Pitx2_464	TRUE	FALSE	2.98626		2.98626
Foxl1_356	TRUE	FALSE	2.90386		2.90386
Gm5294_333	TRUE	FALSE	2.90386		2.90386
Stat5b_756	TRUE	TRUE	2.81296	4.55006	7.36301
Foxl1_355	TRUE	FALSE	2.71436		2.71436
Gm5294_332	TRUE	FALSE	2.71436		2.71436
Sox3_739	TRUE	FALSE	2.68576		2.68576
Pitx3_452	TRUE	FALSE	2.65786		2.65786
Sox6_742	TRUE	FALSE	2.59206		2.59206
Sox10_735	TRUE	FALSE	2.58526		2.58526
Foxd3_327	TRUE	FALSE	2.58046		2.58046
Foxe1_328	TRUE	FALSE	2.58046		2.58046
Foxl1_366	TRUE	FALSE	2.58046		2.58046
Gm5294_341	TRUE	FALSE	2.58046		2.58046
Hoxb9_428	TRUE	FALSE	2.57586		2.57586
NP_591	TRUE	FALSE	2.57586		2.57586
Tbp_772	TRUE	FALSE	2.49026		2.49026
Tbpl2_773	TRUE	FALSE	2.49026		2.49026
Foxl1_367	TRUE	FALSE	2.48076		2.48076
Runx1_712	TRUE	FALSE	2.38506		2.38506
Runx3_858	TRUE	FALSE	2.38506		2.38506
Dmrta2_879	TRUE	FALSE	2.28426		2.28426
Hoxa11_507	TRUE	FALSE	2.28016		2.28016
Foxl1_375	TRUE	FALSE	2.23256		2.23256
Gm5294_348	TRUE	FALSE	2.23256		2.23256
Stat3_754	TRUE	TRUE	2.22296	1.04776	3.27071
Crx_526	TRUE	FALSE	2.17216		2.17216
Otx2_437	TRUE	FALSE	2.17216		2.17216
Cic_728	TRUE	FALSE	2.10146		2.10146
Foxl1_360	TRUE	FALSE	2.04436		2.04436
Gm5294_336	TRUE	FALSE	2.04436		2.04436
Foxc2_316	TRUE	FALSE	2.03126		2.03126
Foxs1_329	TRUE	FALSE	2.03126		2.03126
Gata5_385	TRUE	FALSE	1.98576		1.98576
Dmrt1_251	TRUE	FALSE	1.92146		1.92146
Gsc_429	TRUE	FALSE	1.92016		1.92016
Foxl1_379	TRUE	FALSE	1.88026		1.88026
Gm5294_353	TRUE	FALSE	1.88026		1.88026
Phf21a_15	TRUE	FALSE	1.83236		1.83236
Nfix_722	TRUE	TRUE	1.83036	5.55556	7.38591
Irx4_435	TRUE	FALSE	1.69966		1.69966
Nfic_724	TRUE	TRUE	1.65906	4.14456	5.80361
Stat4_759	TRUE	FALSE	1.54006		1.54006
Pit1_621	TRUE	FALSE	1.53496		1.53496
Cux2_244	TRUE	FALSE	1.51986		1.51986
Foxc1_320	TRUE	FALSE	1.47436		1.47436
Gata4_386	TRUE	FALSE	1.40576		1.40576
Pou4f1_841	TRUE	FALSE	1.39546		1.39546
Pou4f2_840	TRUE	FALSE	1.39546		1.39546
Sox14_743	TRUE	FALSE	1.37326		1.37326
Tcfcp2l1_391	TRUE	TRUE	1.30406	1.67156	2.97561
Ubp1_836	TRUE	TRUE	1.30406	1.67156	2.97561
Hoxb4_511	TRUE	FALSE	1.26916		1.26916
Hoxc11_404	TRUE	FALSE	1.20106		1.20106
NP_607	TRUE	FALSE	1.17816		1.17816
Tbx21_762	TRUE	FALSE	1.08816		1.08816
Zfp354c_202	TRUE	FALSE	1.08666		1.08666
Nfe2l1_117	TRUE	FALSE	1.08366		1.08366
Nfe2l3_871	TRUE	FALSE	1.08366		1.08366
Sox18_740	TRUE	FALSE	1.03596		1.03596
Sox7_746	TRUE	FALSE	1.03596		1.03596
Gata1_387	TRUE	FALSE	1.01916		1.01916
Cux1_474	TRUE	FALSE	1.01466		1.01466
Atoh8_67	TRUE	FALSE	1.01296		1.01296
Hmg20b_729	TRUE	FALSE	1.01056		1.01056
Arid2_11	FALSE	TRUE		1.75326	1.75326
Ascl1_780	FALSE	TRUE		1.97186	1.97186
Ascl2_23	FALSE	TRUE		1.97186	1.97186
E2f1_261	FALSE	TRUE		3.94096	3.94096
E2f2_259	FALSE	TRUE		1.20206	1.20206
E2f4_257	FALSE	TRUE		3.85166	3.85166
E2f5_262	FALSE	TRUE		3.68206	3.68206
E2f6_264	FALSE	TRUE		1.72606	1.72606
E2f8_263	FALSE	TRUE		1.69586	1.69586
Egr1_190	FALSE	TRUE		4.05706	4.05706
Egr3_183	FALSE	TRUE		1.58076	1.58076
Glis1_185	FALSE	TRUE		1.16836	1.16836
Glis3_818	FALSE	TRUE		2.43346	2.43346
Gm98_652	FALSE	TRUE		1.15636	1.15636
Hes7_40	FALSE	TRUE		1.07526	1.07526
Insm1_230	FALSE	TRUE		1.28866	1.28866
Klf15_806	FALSE	TRUE		5.36536	5.36536
Klf5_145	FALSE	TRUE		1.16586	1.16586
Lyl1_783	FALSE	TRUE		2.40216	2.40216
Maz_807	FALSE	TRUE		1.33706	1.33706
Mbd2_641	FALSE	TRUE		2.41096	2.41096
Myog_45	FALSE	TRUE		2.54106	2.54106
Nfia_862	FALSE	TRUE		1.54786	1.54786
Nfib_859	FALSE	TRUE		1.54786	1.54786
Nhlh1_86	FALSE	TRUE		1.91666	1.91666
Nhlh2_84	FALSE	TRUE		1.11916	1.11916
Plag1_144	FALSE	TRUE		3.61406	3.61406
Plagl1_152	FALSE	TRUE		3.87616	3.87616
Rest_805	FALSE	TRUE		1.25006	1.25006
Rfx1_708	FALSE	TRUE		1.99606	1.99606
Rfx7_709	FALSE	TRUE		1.15036	1.15036
Smad1_863	FALSE	TRUE		4.90236	4.90236
Smad4_860	FALSE	TRUE		4.12096	4.12096
Smad5_883	FALSE	TRUE		4.90236	4.90236
Sp1_142	FALSE	TRUE		4.59386	4.59386
Sp2_150	FALSE	TRUE		1.56256	1.56256
Sp3_802	FALSE	TRUE		2.74036	2.74036
Sp4_167	FALSE	TRUE		2.51846	2.51846
Sp5_238	FALSE	TRUE		3.18716	3.18716
Sp6_191	FALSE	TRUE		3.18716	3.18716
Tal1_782	FALSE	TRUE		2.40216	2.40216
Tcfap2a_1	FALSE	TRUE		3.36676	3.36676
Tcfap2c_3	FALSE	TRUE		3.09736	3.09736
Tcfap2d_5	FALSE	TRUE		8.03726	8.03726
Tcfl5_71	FALSE	TRUE		2.14866	2.14866
Tfdp1_256	FALSE	TRUE		1.41456	1.41456
Tfdp2_255	FALSE	TRUE		1.41456	1.41456
Tlx1_450	FALSE	TRUE		2.05206	2.05206
Tlx3_522	FALSE	TRUE		2.05206	2.05206
Wt1_872	FALSE	TRUE		2.35556	2.35556
Zbtb7a_808	FALSE	TRUE		2.04216	2.04216
Zbtb7c_812	FALSE	TRUE		2.04216	2.04216
Zfa_208	FALSE	TRUE		2.72206	2.72206
Zfp148_800	FALSE	TRUE		3.49756	3.49756
Zfp161_209	FALSE	TRUE		7.16296	7.16296
Zfp219_816	FALSE	TRUE		1.34346	1.34346
Zfp263_876	FALSE	TRUE		3.08496	3.08496
Zfp711_168	FALSE	TRUE		6.26906	6.26906
Zfp740_204	FALSE	TRUE		1.13486	1.13486
Zfy1_213	FALSE	TRUE		2.72206	2.72206
Zic1_181	FALSE	TRUE		3.47996	3.47996
Zic2_225	FALSE	TRUE		1.52446	1.52446
Zic3_229	FALSE	TRUE		2.92176	2.92176
Zic4_187	FALSE	TRUE		6.32386	6.32386
